# cazy_webscraper: local compilation and interrogation of comprehensive CAZyme datasets

**DOI:** 10.1101/2022.12.02.518825

**Authors:** Emma E. M. Hobbs, Tracey M. Gloster, Leighton Pritchard

**Affiliations:** School of Biology and Biomedical Sciences Research Complex, University of St Andrews, North Haugh, St Andrews, Fife, KY16 9ST, UK; Strathclyde Institute of Pharmacy and Biomedical Sciences, University of Strathclyde, Glasgow, G4 0RE, UK; Cell and Molecular Sciences, James Hutton Institute, Invergowrie, Dundee, DD2 5DA, UK

**Keywords:** Carbohydrate-active enzymes, CAZy, Software, Database

## Abstract

Carbohydrate Active enZymes (CAZymes) are pivotal in biological processes including energy metabolism, cell structure maintenance, signalling and pathogen recognition. Bioinformatic prediction and mining of CAZymes improves our understanding of these activities, and enables discovery of candidates of interest for industrial biotechnology, particularly the processing of organic waste for biofuel production. CAZy (www.cazy.org) is a high-quality, manually-curated and authoritative database of CAZymes that is often the starting point for these analyses. Automated querying, and integration of CAZy data with other public datasets would constitute a powerful resource for mining and exploring CAZyme diversity. However, CAZy does not itself provide methods to automate queries, or integrate annotation data from other sources (except by following hyperlinks) to support further analysis.

To overcome these limitations we developed `cazy_webscraper`, a command-line tool that retrieves data from CAZy and other online resources to build a local, shareable, and reproducible database that augments and extends the authoritative CAZy database. `cazy_webscraper`’s integration of curated CAZyme annotations with their corresponding protein sequences, up to date taxonomy assignments, and protein structure data facilitates automated large-scale and targeted bioinformatic CAZyme family analysis and candidate screening. This tool has found widespread uptake in the community, with over 20,000 downloads.

We demonstrate the use and application of `cazy_webscraper` to: (i) augment, update and correct CAZy database accessions; (ii) explore taxonomic distribution of CAZymes recorded in CAZy, identifying underrepresented taxa and unusual CAZy class distributions; and (iii) investigate three CAZymes having potential biotechnological application for degradation of biomass, but lacking a representative structure in the PDB database. We describe in general how `cazy_webscraper` facilitates functional, structural and evolutionary studies to aid identification of candidate enzymes for further characterisation, and specifically note that CAZy provides supporting evidence for recent expansion of the Auxiliary Activities (AA) CAZy family in eukaryotes, consistent with functions potentially specific to eukaryotic lifestyles.

**Supplementary information:** `cazy_webscraper` source code is available at https://github.com/HobnobMancer/cazy_webscraper, and online documentation is provided at https://cazywebscraper.readthedocs.io.
