## Additional Files for "cazy_webscraper: local compilation and interrogation of comprehensive CAZyme datasets": additional_file_8.csv

Description	Scientific Name	Max Score	Total Score	Query Cover	E value	Per. Ident	Acc. Len	Accession
DNRLRE domain-containing protein [Galbibacter sp. BG1]	Galbibacter sp. BG1	1301	1301	100%	0	100.00%	626	WP_178950104.1
DNRLRE domain-containing protein [Galbibacter mesophilus]	Galbibacter mesophilus	1271	1271	100%	0	97.12%	626	WP_202028369.1
T9SS type A sorting domain-containing protein [Bacteroidales bacterium]	Bacteroidales bacterium	210	210	29%	8.00E-59	50.00%	444	NJM15468.1
DNRLRE domain-containing protein [Pyxidicoccus fallax]	Pyxidicoccus fallax	154	154	44%	8.00E-37	35.03%	603	WP_246357492.1
DNRLRE domain-containing protein [Pyxidicoccus fallax]	Pyxidicoccus fallax	154	154	44%	9.00E-37	35.03%	611	WP_169349059.1
DNRLRE domain-containing protein [Paenibacillus chondroitinus]	Paenibacillus chondroitinus	153	153	44%	2.00E-36	36.81%	600	WP_127450042.1
DNRLRE domain-containing protein [Paenibacillus qinlingensis]	Paenibacillus qinlingensis	153	153	44%	2.00E-36	35.76%	599	NQX57819.1
DNRLRE domain-containing protein [Paenibacillus]	Paenibacillus	152	152	44%	6.00E-36	36.46%	600	WP_157321883.1
DNRLRE domain-containing protein [Paenibacillus frigoriresistens]	Paenibacillus frigoriresistens	150	150	44%	3.00E-35	34.86%	601	NRF94906.1
DNRLRE domain-containing protein [Paenibacillus frigoriresistens]	Paenibacillus frigoriresistens	149	149	44%	4.00E-35	35.09%	598	WP_217283010.1
DNRLRE domain-containing protein [Paenibacillus pini]	Paenibacillus pini	148	148	44%	1.00E-34	37.85%	602	WP_052020116.1
DNRLRE domain-containing protein [Paenibacillus whitsoniae]	Paenibacillus whitsoniae	148	148	42%	1.00E-34	35.06%	603	RTE02853.1
DNRLRE domain-containing protein [Paenibacillus whitsoniae]	Paenibacillus whitsoniae	148	148	42%	1.00E-34	35.06%	601	WP_206438502.1
DNRLRE domain-containing protein [Stigmatella erecta]	Stigmatella erecta	147	147	41%	3.00E-34	36.12%	603	WP_093519564.1
DNRLRE domain-containing protein [Cystobacter fuscus]	Cystobacter fuscus	146	146	41%	4.00E-34	34.83%	611	WP_095990228.1
sheath polysaccharide-degrading enzyme [Paenibacillus ferrarius]	Paenibacillus ferrarius	146	146	45%	8.00E-34	33.68%	585	OPH58756.1
DNRLRE domain-containing protein [Paenibacillus plantarum]	Paenibacillus plantarum	145	145	45%	1.00E-33	35.96%	599	WP_216626287.1
DNRLRE domain-containing protein [Paenibacillus plantarum]	Paenibacillus plantarum	145	145	45%	1.00E-33	35.96%	592	NOU67990.1
hypothetical protein PAE9249_02233 [Paenibacillus sp. CECT 9249]	Paenibacillus sp. CECT 9249	145	145	40%	2.00E-33	38.02%	604	CAH0119726.1
DNRLRE domain-containing protein [Paenibacillus sp. CECT 9249]	Paenibacillus sp. CECT 9249	145	145	40%	2.00E-33	38.02%	612	WP_230191711.1
DNRLRE domain-containing protein [Stigmatella hybrida]	Stigmatella hybrida	145	145	40%	2.00E-33	36.40%	603	WP_225413341.1
DNRLRE domain-containing protein [Paenibacillus ferrarius]	Paenibacillus ferrarius	144	144	44%	3.00E-33	34.04%	598	WP_208629686.1
fibronectin type III domain-containing protein [Paenibacillus sp. SYP-B3998]	Paenibacillus sp. SYP-B3998	143	143	36%	3.00E-33	40.59%	559	NEW09767.1
DNRLRE domain-containing protein [Stigmatella aurantiaca]	Stigmatella aurantiaca	144	144	41%	5.00E-33	35.74%	603	WP_075007751.1
discoidin domain-containing protein [Paenibacillus sp. SYP-B3998]	Paenibacillus sp. SYP-B3998	146	310	41%	9.00E-33	39.48%	1521	WP_240344331.1
DNRLRE domain-containing protein [Paenibacillus alba]	Paenibacillus alba	142	142	44%	1.00E-32	33.68%	601	NQX65236.1
DNRLRE domain-containing protein [Paenibacillus alba]	Paenibacillus alba	141	141	44%	2.00E-32	33.33%	582	WP_246362099.1
DNRLRE domain-containing protein [Paenibacillus marchantiophytorum]	Paenibacillus marchantiophytorum	141	141	44%	3.00E-32	35.09%	600	WP_229757414.1
DNRLRE domain-containing protein [Corallococcus sicarius]	Corallococcus sicarius	141	141	41%	5.00E-32	33.58%	600	RKH38072.1
DNRLRE domain-containing protein [Corallococcus sicarius]	Corallococcus sicarius	141	141	41%	5.00E-32	33.58%	610	WP_208719307.1
sheath polysaccharide-degrading enzyme [Paenibacillus sp. Soil750]	Paenibacillus sp. Soil750	140	140	44%	6.00E-32	33.22%	587	KRE75119.1
DNRLRE domain-containing protein [Paenibacillus gorillae]	Paenibacillus gorillae	140	140	44%	7.00E-32	35.42%	602	WP_052350390.1
DNRLRE domain-containing protein [Paenibacillus sp. JJ-42]	Paenibacillus sp. JJ-42	140	140	44%	7.00E-32	33.68%	599	WP_236291079.1
DNRLRE domain-containing protein [Paenibacillus sp. IHBB 10380]	Paenibacillus sp. IHBB 10380	140	140	42%	8.00E-32	33.70%	599	WP_052675859.1
DNRLRE domain-containing protein [Archangium violaceum]	Archangium violaceum	139	139	39%	2.00E-31	36.22%	591	WP_239470447.1
DNRLRE domain-containing protein [Archangium violaceum]	Archangium violaceum	139	139	39%	2.00E-31	36.08%	604	QRN99389.1
DNRLRE domain-containing protein [Archangium violaceum]	Archangium violaceum	139	139	42%	2.00E-31	36.16%	599	QRK13860.1
DNRLRE domain-containing protein [Paenibacillus sp. Soil750]	Paenibacillus sp. Soil750	139	139	43%	2.00E-31	33.22%	600	WP_157256815.1
DNRLRE domain-containing protein [Archangium violaceum]	Archangium violaceum	138	138	42%	3.00E-31	36.16%	589	WP_239013946.1
DNRLRE domain-containing protein [Paenibacillus sp. HWE-109]	Paenibacillus sp. HWE-109	139	139	44%	3.00E-31	33.68%	600	WP_238172434.1
DNRLRE domain-containing protein [Paenibacillus glacialis]	Paenibacillus glacialis	139	139	44%	3.00E-31	35.64%	603	WP_068532198.1
DNRLRE domain-containing protein [Hyalangium sp. H56D21]	Hyalangium sp. H56D21	138	138	41%	4.00E-31	34.21%	611	WP_224371045.1
DNRLRE domain-containing protein [Corallococcus llansteffanensis]	Corallococcus llansteffanensis	138	138	41%	4.00E-31	35.32%	608	WP_120642450.1
DNRLRE domain-containing protein [Paenibacillus sp. HB172176]	Paenibacillus sp. HB172176	139	139	42%	1.00E-30	38.38%	935	WP_168119710.1
DNRLRE domain-containing protein [Paenibacillus donghaensis]	Paenibacillus donghaensis	137	137	42%	1.00E-30	34.81%	604	WP_194235653.1
DNRLRE domain-containing protein [Paenibacillus azoreducens]	Paenibacillus azoreducens	136	136	42%	2.00E-30	34.07%	604	WP_212976637.1
DNRLRE domain-containing protein [Corallococcus sp. ZKHCc1 1396]	Corallococcus sp. ZKHCc1 1396	135	135	41%	7.00E-30	34.08%	612	WP_227027759.1
DNRLRE domain-containing protein [Corallococcus sp. ZKHCc1 1396]	Corallococcus sp. ZKHCc1 1396	134	134	41%	8.00E-30	34.08%	605	MBE4751767.1
DNRLRE domain-containing protein [Paenibacillus antarcticus]	Paenibacillus antarcticus	134	134	42%	9.00E-30	35.87%	603	WP_084402836.1
DNRLRE domain-containing protein [Corallococcus sp. CA053C]	Corallococcus sp. CA053C	131	131	41%	1.00E-28	34.70%	610	WP_233583086.1
DNRLRE domain-containing protein [Corallococcus sp. CA053C]	Corallococcus sp. CA053C	131	131	41%	1.00E-28	34.70%	602	RKH06603.1
fibronectin type III domain-containing protein [Corallococcus sp. CA047B]	Corallococcus sp. CA047B	130	130	41%	3.00E-28	34.47%	604	RKH20673.1
DNRLRE domain-containing protein [Vitiosangium sp. GDMCC 1.1324]	Vitiosangium sp. GDMCC 1.1324	130	130	39%	3.00E-28	33.20%	610	WP_233262033.1
DNRLRE domain-containing protein [Paenibacillus pectinilyticus]	Paenibacillus pectinilyticus	129	129	44%	3.00E-28	33.33%	598	WP_084224850.1
DNRLRE domain-containing protein [Corallococcus sp. CA047B]	Corallococcus sp. CA047B	129	129	41%	4.00E-28	34.47%	611	WP_233601949.1
sheath polysaccharide-degrading enzyme [Vitiosangium sp. GDMCC 1.1324]	Vitiosangium sp. GDMCC 1.1324	129	129	39%	4.00E-28	33.20%	602	PTL77865.1
fibronectin type III domain-containing protein [Corallococcus sp. CA031C]	Corallococcus sp. CA031C	127	127	41%	3.00E-27	33.71%	604	RKH34831.1
DNRLRE domain-containing protein [Corallococcus]	Corallococcus	127	127	41%	3.00E-27	33.71%	611	WP_233595330.1
DNRLRE domain-containing protein [Paenibacillus lutimineralis]	Paenibacillus lutimineralis	127	127	43%	4.00E-27	31.41%	604	WP_126999685.1
DNRLRE domain-containing protein [Stigmatella aurantiaca]	Stigmatella aurantiaca	125	125	38%	1.00E-26	33.86%	603	WP_002613687.1
DNRLRE domain-containing protein [Corallococcus terminator]	Corallococcus terminator	124	124	40%	3.00E-26	35.00%	612	WP_208726112.1
DNRLRE domain-containing protein [Corallococcus terminator]	Corallococcus terminator	124	124	40%	3.00E-26	35.00%	605	RKG92820.1
DNRLRE domain-containing protein [Paenibacillus elgii]	Paenibacillus elgii	124	222	41%	2.00E-25	36.53%	1280	WP_063184417.1
DNRLRE domain-containing protein [Paenibacillus sp. A3]	Paenibacillus sp. A3	122	216	41%	5.00E-25	36.90%	1280	WP_054972517.1
DNRLRE domain-containing protein [Corallococcus carmarthensis]	Corallococcus carmarthensis	119	119	38%	1.00E-24	32.66%	602	WP_120602213.1
DNRLRE domain-containing protein [Labilibacter sediminis]	Labilibacter sediminis	119	119	47%	2.00E-24	34.20%	788	WP_138533640.1
DNRLRE domain-containing protein [Cytophagales bacterium]	Cytophagales bacterium	117	343	45%	3.00E-23	34.69%	1292	MBD0256025.1
DNRLRE domain-containing protein [Paenibacillus elgii]	Paenibacillus elgii	117	216	41%	3.00E-23	36.53%	1280	WP_108534115.1
DNRLRE domain-containing protein [Paenibacillus elgii]	Paenibacillus elgii	116	215	41%	5.00E-23	36.53%	1280	WP_127462665.1
DNRLRE domain-containing protein [Paenibacillus sp. SM 69]	Paenibacillus sp. SM 69	113	113	36%	8.00E-23	37.82%	555	WP_216796336.1
DNRLRE domain-containing protein [Corallococcus carmarthensis]	Corallococcus carmarthensis	113	113	38%	1.00E-22	32.13%	603	WP_171446285.1
fibronectin type III domain-containing protein [Paenibacillus solani]	Paenibacillus solani	106	106	14%	3.00E-22	62.37%	239	WP_242615327.1
DNRLRE domain-containing protein [Paenibacillus elgii]	Paenibacillus elgii	113	211	41%	5.00E-22	36.53%	1280	WP_163858670.1
TPA: hypothetical protein [Actinomycetia bacterium]	Actinomycetia bacterium	107	107	41%	7.00E-22	33.46%	305	HCO03009.1
DNRLRE domain-containing protein [Paenibacillus sp. GM2]	Paenibacillus sp. GM2	110	110	42%	1.00E-21	31.64%	604	WP_068781105.1
DNRLRE domain-containing protein [Sphaerobacter sp.]	Sphaerobacter sp.	112	178	41%	1.00E-21	31.14%	1108	MBX5444588.1
DNRLRE domain-containing protein [Opitutus sp. WL0086]	Opitutus sp. WL0086	111	182	44%	1.00E-21	37.18%	928	WP_225919659.1
DNRLRE domain-containing protein [Opitutus sp. WL0086]	Opitutus sp. WL0086	111	298	44%	2.00E-21	36.24%	1743	MBY9072422.1
DNRLRE domain-containing protein [Paenibacillus ehimensis]	Paenibacillus ehimensis	110	172	41%	3.00E-21	34.07%	1278	WP_246063142.1
DNRLRE domain-containing protein [Paenibacillus sp. EZ-K15]	Paenibacillus sp. EZ-K15	110	110	44%	5.00E-21	32.99%	1560	WP_098744248.1
hypothetical protein J14TS5_55100 [Paenibacillus lautus]	Paenibacillus lautus	110	110	44%	7.00E-21	32.99%	1560	GIP00425.1
DNRLRE domain-containing protein [Paenibacillus lautus]	Paenibacillus lautus	110	110	44%	7.00E-21	32.99%	1550	WP_213647271.1
fibronectin type III domain-containing protein [Actinomycetia bacterium]	Actinomycetia bacterium	108	315	42%	2.00E-20	34.96%	827	MBA2616007.1
DNRLRE domain-containing protein [Paenibacillus sp. 79R4]	Paenibacillus sp. 79R4	106	106	42%	3.00E-20	31.27%	604	WP_179016054.1
S-layer homology domain-containing protein [Paenibacillus sp. N3.4]	Paenibacillus sp. N3.4	107	107	40%	5.00E-20	34.18%	2236	WP_147948884.1
DNRLRE domain-containing protein [unclassified Paenibacillus]	unclassified Paenibacillus	105	160	39%	1.00E-19	31.52%	1014	WP_072334926.1
S8 family serine peptidase [Aquimarina sp. AU58]	Aquimarina sp. AU58	105	105	21%	2.00E-19	44.70%	876	WP_109097003.1
DNRLRE domain-containing protein [Paenibacillus guangzhouensis]	Paenibacillus guangzhouensis	105	105	41%	2.00E-19	31.85%	1542	WP_152393444.1
DNRLRE domain-containing protein [Paenibacillus sp. B2(2019)]	Paenibacillus sp. B2(2019)	105	105	41%	3.00E-19	31.85%	1541	WP_223178948.1
DNRLRE domain-containing protein [Paenibacillus sp. B2(2019)]	Paenibacillus sp. B2(2019)	105	105	41%	3.00E-19	31.85%	1547	KAA1186610.1
DNRLRE domain-containing protein [Paenibacillus lutimineralis]	Paenibacillus lutimineralis	105	105	45%	3.00E-19	33.33%	1556	WP_162616109.1
DNRLRE domain-containing protein [Paenibacillus lutimineralis]	Paenibacillus lutimineralis	104	104	45%	3.00E-19	33.33%	1567	AZS14136.1
hypothetical protein [Paenibacillus sp. 79R4]	Paenibacillus sp. 79R4	104	104	43%	5.00E-19	31.56%	1567	NWL87098.1
DNRLRE domain-containing protein [Paenibacillus sp. 79R4]	Paenibacillus sp. 79R4	104	104	43%	5.00E-19	31.56%	1556	WP_179013915.1
T9SS type A sorting domain-containing protein [Aquimarina sp. AD10]	Aquimarina sp. AD10	103	103	14%	6.00E-19	57.61%	1273	WP_118501464.1
T9SS type A sorting domain-containing protein [Aquimarina aggregata]	Aquimarina aggregata	103	103	14%	6.00E-19	57.61%	1273	WP_066309499.1
DNRLRE domain-containing protein [Paenibacillus odorifer]	Paenibacillus odorifer	103	103	41%	7.00E-19	31.11%	1547	WP_076299825.1
DNRLRE domain-containing protein [Paenibacillus sp. JJ-60]	Paenibacillus sp. JJ-60	103	103	41%	9.00E-19	31.11%	1547	WP_234538283.1
DNRLRE domain-containing protein [Paenibacillus sp. GM2]	Paenibacillus sp. GM2	103	103	43%	1.00E-18	31.56%	1556	WP_229521089.1
GEVED domain-containing protein [Bacteroidales bacterium]	Bacteroidales bacterium	103	361	17%	1.00E-18	50.91%	1776	MCF6366535.1
