## Additional Files for "cazy_webscraper: local compilation and interrogation of comprehensive CAZyme datasets": additional_file_10.csv

	Cluster	Resolved_structure	#ofProteins	Families	Cluster_members
0	ADY51378.1	True	249	{'GH28 CE19', 'CE19'}	QDU62216.1 QDT64686.1 QDV74449.1 QJR63718.1 QDU90434.1 APZ96088.1 QJR76386.1 QIK61099.1 QGY47395.1 QJR67982.1 ADB17543.1 SCV09599.1 QRN01959.1 QKJ28525.1 UBE43965.1 QOV89711.1 QJE96621.1 VIP10631.1 QDV16990.1 QDH55640.1 QVL31466.1 UBD17728.1 VTS02047.1 ADZ78872.1 QEG00402.1 AEL28753.1 QDT09138.1 ALJ45263.1 ABQ07092.1 ADB41587.1 VTS04284.1 UBM59841.1 QIP13654.1 ADV60875.1 QDT59083.1 QDT47456.1 ACT…
1	BCS34995.1	False	2	{'CE19'}	ADY51378.1 BCS34995.1
