## Additional Files for "cazy_webscraper: local compilation and interrogation of comprehensive CAZyme datasets": additional_file_11.csv

Subject Acc.	Max Score	Total Score	Query Cover	E value	Per. ident	Acc. Len
BCS34995.1	1283	1283	100%	0	100	634
APW63922.1	137	137	72%	1.00E-35	28.8	812
AMV38898.1	126	126	72%	5.00E-32	28.77	817
QJE96621.1	119	119	48%	5.00E-30	30.31	619
AGA29942.1	118	118	74%	2.00E-29	27.45	818
AUD02244.1	112	112	48%	8.00E-29	30.23	388
QEH36876.1	115	115	72%	1.00E-28	27.08	806
QGY47395.1	112	112	57%	2.00E-28	28.38	389
AXE20032.1	110	110	56%	4.00E-28	28.65	384
ADB41587.1	110	110	48%	5.00E-28	29.97	407
ADV60875.1	113	113	88%	6.00E-28	27.48	840
QOY89237.1	109	109	52%	6.00E-27	28.53	566
QJD97294.1	108	108	41%	7.00E-27	31.82	472
CCH00731.1	106	106	48%	1.00E-26	31.11	402
AKD58071.1	104	104	48%	5.00E-26	28.08	388
ACT93955.1	103	103	57%	8.00E-26	28.04	382
QJW90162.1	103	103	48%	9.00E-26	29.11	390
QEL18836.1	105	105	55%	1.00E-25	28.04	700
QOY89712.1	105	105	53%	2.00E-25	27.14	600
AEI48844.1	102	102	48%	2.00E-25	29.19	384
QRR03746.1	102	102	48%	4.00E-25	28.98	383
AFL90004.1	103	103	48%	5.00E-25	28.79	603
VIP03456.1	103	103	66%	6.00E-25	26.67	692
VTS04284.1	103	103	66%	6.00E-25	26.67	692
QDU55115.1	100	100	57%	1.00E-24	27.61	392
QDT27421.1	102	102	71%	1.00E-24	25.05	743
ARK13767.1	99.4	99.4	48%	3.00E-24	31.15	390
QMW02244.1	99.4	99.4	48%	3.00E-24	27.74	389
QDV50222.1	101	101	71%	3.00E-24	25.05	742
QEC55674.1	100	100	43%	3.00E-24	29	472
ACU60214.1	100	100	47%	3.00E-24	27.48	459
ABJ87459.1	100	100	53%	5.00E-24	28.05	581
QEG33379.1	99.4	99.4	41%	5.00E-24	29.37	420
UBM35590.1	100	100	41%	5.00E-24	27.54	738
QDV27850.1	100	100	53%	7.00E-24	24.47	707
QHS63381.1	99	99	43%	7.00E-24	29.07	464
QDU49747.1	100	100	71%	7.00E-24	24.67	742
QDT32336.1	100	100	43%	8.00E-24	29.41	712
AEE49647.1	97.8	97.8	61%	8.00E-24	25.87	390
QHT71095.1	97.8	97.8	47%	1.00E-23	26.47	403
QDV16990.1	99.8	99.8	71%	1.00E-23	24.86	742
AOE11206.1	97.1	97.1	41%	1.00E-23	29.85	357
QDK83364.1	97.1	97.1	48%	2.00E-23	27.62	390
QDV11167.1	99	99	49%	2.00E-23	26.54	708
QDU62216.1	98.6	98.6	59%	3.00E-23	30.05	747
AWL09427.1	95.9	95.9	53%	4.00E-23	25.41	394
QDU19380.1	98.2	98.2	49%	4.00E-23	27.76	703
VIP10631.1	97.8	97.8	45%	4.00E-23	28.66	678
QDV55086.1	97.8	97.8	49%	5.00E-23	26.82	708
QDT56633.1	97.4	97.4	71%	6.00E-23	24.9	703
QDS94587.1	97.4	97.4	50%	7.00E-23	28.3	712
AYQ34439.1	94.7	94.7	48%	1.00E-22	29.97	385
QNI35027.1	96.3	96.3	55%	1.00E-22	28.73	612
QIF01163.1	96.7	96.7	42%	1.00E-22	29.7	729
QIP13654.1	94.4	94.4	51%	1.00E-22	27.25	389
QDU26301.1	95.9	95.9	48%	2.00E-22	26.86	731
AKP54222.1	93.6	93.6	48%	2.00E-22	27.67	392
QMU28244.1	93.6	93.6	44%	3.00E-22	27.34	408
ADY60601.1	95.1	95.1	43%	4.00E-22	29.72	711
QDT85187.1	94.7	94.7	71%	4.00E-22	24.67	743
BAV05175.1	93.6	93.6	41%	4.00E-22	27.88	451
QGQ21836.1	94.7	94.7	71%	5.00E-22	24.67	743
QDT42112.1	94.7	94.7	80%	5.00E-22	24.74	742
QDT20411.1	94.4	94.4	71%	6.00E-22	24.67	743
QDS86903.1	94.4	94.4	49%	6.00E-22	26.54	708
AFK02441.1	92	92	48%	8.00E-22	26.37	389
ADB17543.1	94	94	47%	9.00E-22	26.38	740
BCS33230.1	93.6	93.6	59%	9.00E-22	29.01	592
QDV67069.1	93.2	93.2	49%	1.00E-21	27.15	708
QNF35087.1	90.9	90.9	44%	2.00E-21	27.15	408
QTE53601.1	91.3	91.3	44%	2.00E-21	28.81	452
QTE66968.1	91.3	91.3	44%	2.00E-21	28.81	452
QTE46998.1	91.3	91.3	44%	2.00E-21	28.81	452
QTF65780.1	91.3	91.3	44%	2.00E-21	28.81	452
QTE60101.1	91.3	91.3	44%	2.00E-21	28.81	452
QDU02534.1	92.4	92.4	71%	2.00E-21	24.67	743
ASV73728.1	92.4	92.4	57%	2.00E-21	26.33	732
QEM17864.1	91.3	91.3	44%	3.00E-21	28.81	466
QEM05273.1	91.3	91.3	44%	3.00E-21	28.81	466
QGQ30507.1	92	92	70%	3.00E-21	24.39	764
QEG16288.1	92	92	70%	3.00E-21	24.39	764
QDU14309.1	92	92	70%	3.00E-21	24.39	764
BCS41623.1	91.3	91.3	49%	4.00E-21	29.6	565
ADZ78872.1	90.5	90.5	41%	4.00E-21	30.15	445
QDT78776.1	91.7	91.7	70%	4.00E-21	24.39	764
AMY10106.1	91.3	91.3	55%	4.00E-21	27.86	597
APZ92122.1	91.3	91.3	70%	5.00E-21	25.81	714
QDV41229.1	91.3	91.3	50%	5.00E-21	26.55	722
QDV79045.1	90.9	90.9	61%	7.00E-21	27.05	748
QDV74449.1	90.9	90.9	61%	7.00E-21	27.05	748
QDT89699.1	90.5	90.5	49%	9.00E-21	25.97	742
QHV99931.1	88.6	88.6	51%	1.00E-20	26.65	389
QDT98295.1	90.1	90.1	71%	1.00E-20	23.85	742
QHJ06748.1	89	89	41%	1.00E-20	30.83	469
QDU38133.1	89.7	89.7	48%	1.00E-20	28.78	717
QEL00866.1	88.6	88.6	41%	2.00E-20	29.41	445
QDU09500.1	89.7	89.7	71%	2.00E-20	24.52	742
QEG00402.1	89.7	89.7	57%	2.00E-20	26	1176
QEM08886.1	88.2	88.2	44%	3.00E-20	28.47	466
QDU77312.1	89	89	57%	3.00E-20	26.73	737
