## Additional Files for "cazy_webscraper: local compilation and interrogation of comprehensive CAZyme datasets": additional_file_13.csv

Description	Scientific Name	Max Score	Total Score	Query Cover	E value	Per. ident	Acc. Len	Accession
acetylxylan esterase [Luteitalea sp. TBR-22]	Luteitalea sp. TBR-22	1215	1215	97%	0.0	100.00	634	=HYPERLINK("https://www.ncbi.nlm.nih.gov/protein/WP_239489799.1?report=genbank&log$=prottop&blast_rank=1&RID=EN1YB4VP016","WP_239489799.1")
acetylxylan esterase [Luteitalea pratensis]	Luteitalea pratensis	898	898	96%	0.0	75.78	625	=HYPERLINK("https://www.ncbi.nlm.nih.gov/protein/WP_157899675.1?report=genbank&log$=prottop&blast_rank=2&RID=EN1YB4VP016","WP_157899675.1")
acetylxylan esterase [Acidobacteria bacterium]	Acidobacteria bacterium	858	858	96%	0.0	69.95	623	=HYPERLINK("https://www.ncbi.nlm.nih.gov/protein/MCC6162629.1?report=genbank&log$=prottop&blast_rank=3&RID=EN1YB4VP016","MCC6162629.1")
acetylxylan esterase [Opitutaceae bacterium]	Opitutaceae bacterium	617	617	96%	0.0	55.32	633	=HYPERLINK("https://www.ncbi.nlm.nih.gov/protein/MCE2862957.1?report=genbank&log$=prottop&blast_rank=4&RID=EN1YB4VP016","MCE2862957.1")
hypothetical protein [Acidobacteria bacterium]	Acidobacteria bacterium	613	613	95%	0.0	52.18	644	=HYPERLINK("https://www.ncbi.nlm.nih.gov/protein/MBI1356630.1?report=genbank&log$=prottop&blast_rank=5&RID=EN1YB4VP016","MBI1356630.1")
hypothetical protein [Verrucomicrobia bacterium]	Verrucomicrobia bacterium	605	605	95%	0.0	55.05	633	=HYPERLINK("https://www.ncbi.nlm.nih.gov/protein/MBM3842930.1?report=genbank&log$=prottop&blast_rank=6&RID=EN1YB4VP016","MBM3842930.1")
hypothetical protein [Acidimicrobiia bacterium]	Acidimicrobiia bacterium	603	603	94%	0.0	52.17	599	=HYPERLINK("https://www.ncbi.nlm.nih.gov/protein/MBM3811301.1?report=genbank&log$=prottop&blast_rank=7&RID=EN1YB4VP016","MBM3811301.1")
hypothetical protein [Opitutus sp.]	Opitutus sp.	601	601	95%	0.0	51.39	634	=HYPERLINK("https://www.ncbi.nlm.nih.gov/protein/MSU51157.1?report=genbank&log$=prottop&blast_rank=8&RID=EN1YB4VP016","MSU51157.1")
acetylxylan esterase [Bryobacterales bacterium]	Bryobacterales bacterium	601	601	95%	0.0	51.06	633	=HYPERLINK("https://www.ncbi.nlm.nih.gov/protein/MCB9385415.1?report=genbank&log$=prottop&blast_rank=9&RID=EN1YB4VP016","MCB9385415.1")
hypothetical protein [Acidobacteriia bacterium]	Acidobacteriia bacterium	590	590	95%	0.0	51.97	626	=HYPERLINK("https://www.ncbi.nlm.nih.gov/protein/MBK5292983.1?report=genbank&log$=prottop&blast_rank=10&RID=EN1YB4VP016","MBK5292983.1")
acetylxylan esterase [Bryobacteraceae bacterium]	Bryobacteraceae bacterium	581	581	95%	0.0	50.81	636	=HYPERLINK("https://www.ncbi.nlm.nih.gov/protein/MBX5496316.1?report=genbank&log$=prottop&blast_rank=11&RID=EN1YB4VP016","MBX5496316.1")
acetylxylan esterase [Bryobacterales bacterium]	Bryobacterales bacterium	580	580	94%	0.0	49.42	620	=HYPERLINK("https://www.ncbi.nlm.nih.gov/protein/MBL0157945.1?report=genbank&log$=prottop&blast_rank=12&RID=EN1YB4VP016","MBL0157945.1")
acetylxylan esterase [Bryobacterales bacterium]	Bryobacterales bacterium	579	579	96%	0.0	49.76	620	=HYPERLINK("https://www.ncbi.nlm.nih.gov/protein/MCC6586221.1?report=genbank&log$=prottop&blast_rank=13&RID=EN1YB4VP016","MCC6586221.1")
acetylxylan esterase [Bryobacterales bacterium]	Bryobacterales bacterium	577	577	94%	0.0	52.16	619	=HYPERLINK("https://www.ncbi.nlm.nih.gov/protein/MBL8296077.1?report=genbank&log$=prottop&blast_rank=14&RID=EN1YB4VP016","MBL8296077.1")
acetylxylan esterase [Acidobacteria bacterium]	Acidobacteria bacterium	576	576	96%	0.0	49.84	619	=HYPERLINK("https://www.ncbi.nlm.nih.gov/protein/MBI4905749.1?report=genbank&log$=prottop&blast_rank=15&RID=EN1YB4VP016","MBI4905749.1")
hypothetical protein [Bryobacterales bacterium]	Bryobacterales bacterium	575	575	95%	0.0	50.16	618	=HYPERLINK("https://www.ncbi.nlm.nih.gov/protein/MBK9169180.1?report=genbank&log$=prottop&blast_rank=16&RID=EN1YB4VP016","MBK9169180.1")
alpha/beta hydrolase family protein [Acidobacteria bacterium]	Acidobacteria bacterium	570	570	95%	0.0	49.60	676	=HYPERLINK("https://www.ncbi.nlm.nih.gov/protein/MCI0621464.1?report=genbank&log$=prottop&blast_rank=17&RID=EN1YB4VP016","MCI0621464.1")
acetylxylan esterase [Acidobacteria bacterium]	Acidobacteria bacterium	567	567	95%	0.0	49.43	613	=HYPERLINK("https://www.ncbi.nlm.nih.gov/protein/MBI3683574.1?report=genbank&log$=prottop&blast_rank=18&RID=EN1YB4VP016","MBI3683574.1")
acetylxylan esterase [Bryobacterales bacterium]	Bryobacterales bacterium	566	566	96%	0.0	48.94	625	=HYPERLINK("https://www.ncbi.nlm.nih.gov/protein/MBL8234715.1?report=genbank&log$=prottop&blast_rank=19&RID=EN1YB4VP016","MBL8234715.1")
acetylxylan esterase [Bryobacterales bacterium]	Bryobacterales bacterium	562	562	95%	0.0	48.28	623	=HYPERLINK("https://www.ncbi.nlm.nih.gov/protein/MCC6362005.1?report=genbank&log$=prottop&blast_rank=20&RID=EN1YB4VP016","MCC6362005.1")
acetylxylan esterase [Bryobacterales bacterium]	Bryobacterales bacterium	556	556	95%	0.0	48.12	628	=HYPERLINK("https://www.ncbi.nlm.nih.gov/protein/MCC6342476.1?report=genbank&log$=prottop&blast_rank=21&RID=EN1YB4VP016","MCC6342476.1")
hypothetical protein [Acidobacteria bacterium]	Acidobacteria bacterium	555	555	93%	0.0	49.17	602	=HYPERLINK("https://www.ncbi.nlm.nih.gov/protein/MBM3737972.1?report=genbank&log$=prottop&blast_rank=22&RID=EN1YB4VP016","MBM3737972.1")
acetylxylan esterase [Pirellulaceae bacterium]	Pirellulaceae bacterium	550	550	96%	0.0	47.62	646	=HYPERLINK("https://www.ncbi.nlm.nih.gov/protein/MCO6454138.1?report=genbank&log$=prottop&blast_rank=23&RID=EN1YB4VP016","MCO6454138.1")
acetylxylan esterase [Bryobacterales bacterium]	Bryobacterales bacterium	550	550	94%	0.0	50.25	618	=HYPERLINK("https://www.ncbi.nlm.nih.gov/protein/MCC6540077.1?report=genbank&log$=prottop&blast_rank=24&RID=EN1YB4VP016","MCC6540077.1")
DUF1080 domain-containing protein [Acidobacteria bacterium]	Acidobacteria bacterium	547	547	94%	0.0	49.42	836	=HYPERLINK("https://www.ncbi.nlm.nih.gov/protein/MBN9660214.1?report=genbank&log$=prottop&blast_rank=25&RID=EN1YB4VP016","MBN9660214.1")
hypothetical protein [Bryobacteraceae bacterium]	Bryobacteraceae bacterium	546	546	95%	0.0	47.63	628	=HYPERLINK("https://www.ncbi.nlm.nih.gov/protein/MBV6430030.1?report=genbank&log$=prottop&blast_rank=26&RID=EN1YB4VP016","MBV6430030.1")
conserved exported hypothetical protein [Candidatus Sulfopaludibacter sp. SbA6]	Candidatus Sulfopaludibacter sp. SbA6	543	543	96%	0.0	48.78	622	=HYPERLINK("https://www.ncbi.nlm.nih.gov/protein/SPE38564.1?report=genbank&log$=prottop&blast_rank=27&RID=EN1YB4VP016","SPE38564.1")
acetylxylan esterase [Acidobacteria bacterium]	Acidobacteria bacterium	541	541	93%	0.0	49.42	615	=HYPERLINK("https://www.ncbi.nlm.nih.gov/protein/MBI4890690.1?report=genbank&log$=prottop&blast_rank=28&RID=EN1YB4VP016","MBI4890690.1")
acetylxylan esterase [Planctomycetes bacterium]	Planctomycetes bacterium	541	541	95%	0.0	46.97	736	=HYPERLINK("https://www.ncbi.nlm.nih.gov/protein/MCH7728342.1?report=genbank&log$=prottop&blast_rank=29&RID=EN1YB4VP016","MCH7728342.1")
TPA: hypothetical protein [Planctomycetaceae bacterium]	Planctomycetaceae bacterium	538	538	96%	0.0	47.83	664	=HYPERLINK("https://www.ncbi.nlm.nih.gov/protein/HCK53072.1?report=genbank&log$=prottop&blast_rank=30&RID=EN1YB4VP016","HCK53072.1")
hypothetical protein [Verrucomicrobia bacterium]	Verrucomicrobia bacterium	538	538	95%	0.0	48.45	636	=HYPERLINK("https://www.ncbi.nlm.nih.gov/protein/MBI5396637.1?report=genbank&log$=prottop&blast_rank=31&RID=EN1YB4VP016","MBI5396637.1")
TPA: hypothetical protein [Planctomycetaceae bacterium]	Planctomycetaceae bacterium	538	538	96%	0.0	47.83	664	=HYPERLINK("https://www.ncbi.nlm.nih.gov/protein/HAA50024.1?report=genbank&log$=prottop&blast_rank=32&RID=EN1YB4VP016","HAA50024.1")
hypothetical protein [Planctomycetaceae bacterium]	Planctomycetaceae bacterium	538	538	92%	0.0	49.27	664	=HYPERLINK("https://www.ncbi.nlm.nih.gov/protein/MBO12483.1?report=genbank&log$=prottop&blast_rank=33&RID=EN1YB4VP016","MBO12483.1")
TPA: hypothetical protein [Planctomycetaceae bacterium]	Planctomycetaceae bacterium	538	538	95%	0.0	48.12	658	=HYPERLINK("https://www.ncbi.nlm.nih.gov/protein/HAB11592.1?report=genbank&log$=prottop&blast_rank=34&RID=EN1YB4VP016","HAB11592.1")
DUF1080 domain-containing protein [Paludibaculum fermentans]	Paludibaculum fermentans	543	543	93%	1e-180	48.34	836	=HYPERLINK("https://www.ncbi.nlm.nih.gov/protein/WP_194450673.1?report=genbank&log$=prottop&blast_rank=35&RID=EN1YB4VP016","WP_194450673.1")
acetylxylan esterase [Acidobacteria bacterium]	Acidobacteria bacterium	534	534	95%	1e-179	47.50	636	=HYPERLINK("https://www.ncbi.nlm.nih.gov/protein/MBI5085617.1?report=genbank&log$=prottop&blast_rank=36&RID=EN1YB4VP016","MBI5085617.1")
hypothetical protein [Acidobacteria bacterium]	Acidobacteria bacterium	526	526	81%	8e-178	52.95	539	=HYPERLINK("https://www.ncbi.nlm.nih.gov/protein/MBM3798131.1?report=genbank&log$=prottop&blast_rank=37&RID=EN1YB4VP016","MBM3798131.1")
hypothetical protein [Gemmataceae bacterium]	Gemmataceae bacterium	530	530	96%	3e-177	47.94	677	=HYPERLINK("https://www.ncbi.nlm.nih.gov/protein/MCI0458380.1?report=genbank&log$=prottop&blast_rank=38&RID=EN1YB4VP016","MCI0458380.1")
hypothetical protein [Pedosphaera sp.]	Pedosphaera sp.	530	530	95%	6e-177	45.85	717	=HYPERLINK("https://www.ncbi.nlm.nih.gov/protein/MSU21283.1?report=genbank&log$=prottop&blast_rank=39&RID=EN1YB4VP016","MSU21283.1")
hypothetical protein [Verrucomicrobia bacterium]	Verrucomicrobia bacterium	526	526	96%	3e-176	47.62	648	=HYPERLINK("https://www.ncbi.nlm.nih.gov/protein/MBI5684701.1?report=genbank&log$=prottop&blast_rank=40&RID=EN1YB4VP016","MBI5684701.1")
hypothetical protein [Verrucomicrobia bacterium]	Verrucomicrobia bacterium	525	525	95%	7e-176	47.22	648	=HYPERLINK("https://www.ncbi.nlm.nih.gov/protein/MBI5822347.1?report=genbank&log$=prottop&blast_rank=41&RID=EN1YB4VP016","MBI5822347.1")
prolyl oligopeptidase family serine peptidase [Bryobacterales bacterium]	Bryobacterales bacterium	521	521	85%	8e-176	50.91	542	=HYPERLINK("https://www.ncbi.nlm.nih.gov/protein/MBL8179331.1?report=genbank&log$=prottop&blast_rank=42&RID=EN1YB4VP016","MBL8179331.1")
hypothetical protein [Candidatus Hydrogenedens sp.]	Candidatus Hydrogenedens sp.	525	525	95%	3e-175	48.08	680	=HYPERLINK("https://www.ncbi.nlm.nih.gov/protein/NLF57144.1?report=genbank&log$=prottop&blast_rank=43&RID=EN1YB4VP016","NLF57144.1")
alpha/beta hydrolase fold domain-containing protein [Planctomycetaceae bacterium]	Planctomycetaceae bacterium	528	528	95%	3e-175	47.65	787	=HYPERLINK("https://www.ncbi.nlm.nih.gov/protein/MCA9014881.1?report=genbank&log$=prottop&blast_rank=44&RID=EN1YB4VP016","MCA9014881.1")
acetylxylan esterase [Candidatus Hydrogenedentes bacterium]	Candidatus Hydrogenedentes bacterium	524	524	95%	4e-175	48.08	680	=HYPERLINK("https://www.ncbi.nlm.nih.gov/protein/MBW7866268.1?report=genbank&log$=prottop&blast_rank=45&RID=EN1YB4VP016","MBW7866268.1")
hypothetical protein FD161_3655 [Verrucomicrobia subdivision 3 bacterium]	Verrucomicrobia subdivision 3 bacterium	523	523	95%	5e-175	47.12	650	=HYPERLINK("https://www.ncbi.nlm.nih.gov/protein/KAF0174170.1?report=genbank&log$=prottop&blast_rank=46&RID=EN1YB4VP016","KAF0174170.1")
hypothetical protein [Planctomycetaceae bacterium]	Planctomycetaceae bacterium	523	523	96%	1e-174	46.48	677	=HYPERLINK("https://www.ncbi.nlm.nih.gov/protein/MSR60587.1?report=genbank&log$=prottop&blast_rank=47&RID=EN1YB4VP016","MSR60587.1")
acetylxylan esterase [Verrucomicrobia bacterium]	Verrucomicrobia bacterium	522	522	96%	2e-174	46.85	678	=HYPERLINK("https://www.ncbi.nlm.nih.gov/protein/MBI4663914.1?report=genbank&log$=prottop&blast_rank=48&RID=EN1YB4VP016","MBI4663914.1")
acetylxylan esterase [Planctomycetes bacterium]	Planctomycetes bacterium	523	523	95%	2e-174	47.92	696	=HYPERLINK("https://www.ncbi.nlm.nih.gov/protein/NQT37624.1?report=genbank&log$=prottop&blast_rank=49&RID=EN1YB4VP016","NQT37624.1")
TPA: hypothetical protein [Planctomycetaceae bacterium]	Planctomycetaceae bacterium	521	521	95%	3e-174	46.71	658	=HYPERLINK("https://www.ncbi.nlm.nih.gov/protein/HAA59642.1?report=genbank&log$=prottop&blast_rank=50&RID=EN1YB4VP016","HAA59642.1")
hypothetical protein [Planctomycetales bacterium]	Planctomycetales bacterium	521	521	95%	3e-174	46.71	658	=HYPERLINK("https://www.ncbi.nlm.nih.gov/protein/MCH2588214.1?report=genbank&log$=prottop&blast_rank=51&RID=EN1YB4VP016","MCH2588214.1")
acetylxylan esterase [Candidatus Laterigemmans baculatus]	Candidatus Laterigemmans baculatus	520	520	95%	2e-173	46.96	693	=HYPERLINK("https://www.ncbi.nlm.nih.gov/protein/WP_164101355.1?report=genbank&log$=prottop&blast_rank=52&RID=EN1YB4VP016","WP_164101355.1")
hypothetical protein [Pedosphaera sp.]	Pedosphaera sp.	519	519	95%	4e-173	47.31	672	=HYPERLINK("https://www.ncbi.nlm.nih.gov/protein/MSU40703.1?report=genbank&log$=prottop&blast_rank=53&RID=EN1YB4VP016","MSU40703.1")
hypothetical protein [Planctomycetaceae bacterium]	Planctomycetaceae bacterium	518	518	91%	4e-173	47.80	658	=HYPERLINK("https://www.ncbi.nlm.nih.gov/protein/MBO52019.1?report=genbank&log$=prottop&blast_rank=54&RID=EN1YB4VP016","MBO52019.1")
acetylxylan esterase [Candidatus Anammoximicrobium sp.]	Candidatus Anammoximicrobium sp.	518	518	93%	9e-173	48.12	677	=HYPERLINK("https://www.ncbi.nlm.nih.gov/protein/NLF71576.1?report=genbank&log$=prottop&blast_rank=55&RID=EN1YB4VP016","NLF71576.1")
acetylxylan esterase [Verrucomicrobia bacterium]	Verrucomicrobia bacterium	518	518	96%	2e-172	46.04	696	=HYPERLINK("https://www.ncbi.nlm.nih.gov/protein/MBI2949283.1?report=genbank&log$=prottop&blast_rank=56&RID=EN1YB4VP016","MBI2949283.1")
hypothetical protein [Pirellulaceae bacterium]	Pirellulaceae bacterium	516	516	95%	5e-172	44.83	695	=HYPERLINK("https://www.ncbi.nlm.nih.gov/protein/MCH2125213.1?report=genbank&log$=prottop&blast_rank=57&RID=EN1YB4VP016","MCH2125213.1")
TPA: hypothetical protein [Verrucomicrobiales bacterium]	Verrucomicrobiales bacterium	516	516	96%	6e-172	46.04	677	=HYPERLINK("https://www.ncbi.nlm.nih.gov/protein/HBU58939.1?report=genbank&log$=prottop&blast_rank=58&RID=EN1YB4VP016","HBU58939.1")
acetylxylan esterase [Planctomycetes bacterium]	Planctomycetes bacterium	516	516	95%	7e-172	46.96	680	=HYPERLINK("https://www.ncbi.nlm.nih.gov/protein/MBC8874450.1?report=genbank&log$=prottop&blast_rank=59&RID=EN1YB4VP016","MBC8874450.1")
hypothetical protein [Verrucomicrobia bacterium]	Verrucomicrobia bacterium	513	513	95%	4e-171	45.99	652	=HYPERLINK("https://www.ncbi.nlm.nih.gov/protein/MBI5802630.1?report=genbank&log$=prottop&blast_rank=60&RID=EN1YB4VP016","MBI5802630.1")
acetylxylan esterase [Planctomycetes bacterium]	Planctomycetes bacterium	512	512	94%	8e-171	46.22	643	=HYPERLINK("https://www.ncbi.nlm.nih.gov/protein/MBI4587124.1?report=genbank&log$=prottop&blast_rank=61&RID=EN1YB4VP016","MBI4587124.1")
acetylxylan esterase [Pirellulaceae bacterium]	Pirellulaceae bacterium	512	512	94%	8e-171	48.08	644	=HYPERLINK("https://www.ncbi.nlm.nih.gov/protein/MCL4203963.1?report=genbank&log$=prottop&blast_rank=62&RID=EN1YB4VP016","MCL4203963.1")
hypothetical protein [Planctomycetaceae bacterium]	Planctomycetaceae bacterium	511	511	96%	2e-170	46.01	662	=HYPERLINK("https://www.ncbi.nlm.nih.gov/protein/MBQ18361.1?report=genbank&log$=prottop&blast_rank=63&RID=EN1YB4VP016","MBQ18361.1")
hypothetical protein CK546_01860 [Pedosphaera sp.]	Pedosphaera sp.	511	511	95%	2e-170	45.99	643	=HYPERLINK("https://www.ncbi.nlm.nih.gov/protein/PHX95563.1?report=genbank&log$=prottop&blast_rank=64&RID=EN1YB4VP016","PHX95563.1")
hypothetical protein DWQ41_20660 [Planctomycetes bacterium]	Planctomycetes bacterium	510	510	95%	2e-170	46.37	641	=HYPERLINK("https://www.ncbi.nlm.nih.gov/protein/REK21685.1?report=genbank&log$=prottop&blast_rank=65&RID=EN1YB4VP016","REK21685.1")
hypothetical protein DWQ34_13840 [Planctomycetes bacterium]	Planctomycetes bacterium	510	510	95%	2e-170	46.37	641	=HYPERLINK("https://www.ncbi.nlm.nih.gov/protein/REJ91908.1?report=genbank&log$=prottop&blast_rank=66&RID=EN1YB4VP016","REJ91908.1")
hypothetical protein [Verrucomicrobia bacterium]	Verrucomicrobia bacterium	512	512	95%	2e-170	46.51	694	=HYPERLINK("https://www.ncbi.nlm.nih.gov/protein/MBM3837062.1?report=genbank&log$=prottop&blast_rank=67&RID=EN1YB4VP016","MBM3837062.1")
prolyl oligopeptidase family serine peptidase [Bryobacterales bacterium]	Bryobacterales bacterium	509	509	94%	3e-170	46.58	594	=HYPERLINK("https://www.ncbi.nlm.nih.gov/protein/MBL8215171.1?report=genbank&log$=prottop&blast_rank=68&RID=EN1YB4VP016","MBL8215171.1")
acetylxylan esterase [Planctomycetia bacterium]	Planctomycetia bacterium	512	512	95%	4e-170	46.46	702	=HYPERLINK("https://www.ncbi.nlm.nih.gov/protein/MBI1901295.1?report=genbank&log$=prottop&blast_rank=69&RID=EN1YB4VP016","MBI1901295.1")
hypothetical protein [Rhodopirellula sp.]	Rhodopirellula sp.	511	511	93%	4e-170	46.17	676	=HYPERLINK("https://www.ncbi.nlm.nih.gov/protein/NLY02770.1?report=genbank&log$=prottop&blast_rank=70&RID=EN1YB4VP016","NLY02770.1")
acetylxylan esterase [Maioricimonas rarisocia]	Maioricimonas rarisocia	511	511	96%	4e-170	46.56	664	=HYPERLINK("https://www.ncbi.nlm.nih.gov/protein/WP_145369596.1?report=genbank&log$=prottop&blast_rank=71&RID=EN1YB4VP016","WP_145369596.1")
hypothetical protein [Planctomycetes bacterium]	Planctomycetes bacterium	509	509	94%	5e-170	46.52	614	=HYPERLINK("https://www.ncbi.nlm.nih.gov/protein/MBI3854500.1?report=genbank&log$=prottop&blast_rank=72&RID=EN1YB4VP016","MBI3854500.1")
prolyl oligopeptidase family serine peptidase [Planctomycetaceae bacterium]	Planctomycetaceae bacterium	519	519	95%	5e-170	46.28	923	=HYPERLINK("https://www.ncbi.nlm.nih.gov/protein/MCA9004654.1?report=genbank&log$=prottop&blast_rank=73&RID=EN1YB4VP016","MCA9004654.1")
hypothetical protein [Opitutus sp.]	Opitutus sp.	509	509	95%	7e-170	47.11	647	=HYPERLINK("https://www.ncbi.nlm.nih.gov/protein/MSU71466.1?report=genbank&log$=prottop&blast_rank=74&RID=EN1YB4VP016","MSU71466.1")
hypothetical protein [Gimesia sp.]	Gimesia sp.	511	511	95%	9e-170	45.97	714	=HYPERLINK("https://www.ncbi.nlm.nih.gov/protein/MAC50966.1?report=genbank&log$=prottop&blast_rank=75&RID=EN1YB4VP016","MAC50966.1")
TPA: hypothetical protein [Gimesia maris]	Gimesia maris	511	511	95%	1e-169	45.97	713	=HYPERLINK("https://www.ncbi.nlm.nih.gov/protein/HCO22152.1?report=genbank&log$=prottop&blast_rank=76&RID=EN1YB4VP016","HCO22152.1")
prolyl oligopeptidase family serine peptidase [Gimesia chilikensis]	Gimesia chilikensis	518	518	95%	1e-169	47.16	925	=HYPERLINK("https://www.ncbi.nlm.nih.gov/protein/WP_149340915.1?report=genbank&log$=prottop&blast_rank=77&RID=EN1YB4VP016","WP_149340915.1")
prolyl oligopeptidase family serine peptidase [Gimesia alba]	Gimesia alba	518	518	95%	2e-169	46.28	923	=HYPERLINK("https://www.ncbi.nlm.nih.gov/protein/WP_145210491.1?report=genbank&log$=prottop&blast_rank=78&RID=EN1YB4VP016","WP_145210491.1")
acetylxylan esterase [Thalassoglobus polymorphus]	Thalassoglobus polymorphus	508	508	97%	3e-169	44.09	639	=HYPERLINK("https://www.ncbi.nlm.nih.gov/protein/WP_197441859.1?report=genbank&log$=prottop&blast_rank=79&RID=EN1YB4VP016","WP_197441859.1")
prolyl oligopeptidase family serine peptidase [Gimesia fumaroli]	Gimesia fumaroli	517	517	95%	3e-169	46.68	923	=HYPERLINK("https://www.ncbi.nlm.nih.gov/protein/WP_145305746.1?report=genbank&log$=prottop&blast_rank=80&RID=EN1YB4VP016","WP_145305746.1")
alpha/beta hydrolase [Gimesia chilikensis]	Gimesia chilikensis	517	517	95%	4e-169	45.89	925	=HYPERLINK("https://www.ncbi.nlm.nih.gov/protein/WP_145180494.1?report=genbank&log$=prottop&blast_rank=81&RID=EN1YB4VP016","WP_145180494.1")
alpha/beta hydrolase [Gimesia benthica]	Gimesia benthica	516	516	95%	5e-169	46.68	925	=HYPERLINK("https://www.ncbi.nlm.nih.gov/protein/WP_155364282.1?report=genbank&log$=prottop&blast_rank=82&RID=EN1YB4VP016","WP_155364282.1")
prolyl oligopeptidase family serine peptidase [Gimesia maris]	Gimesia maris	516	516	96%	6e-169	45.63	923	=HYPERLINK("https://www.ncbi.nlm.nih.gov/protein/WP_154930189.1?report=genbank&log$=prottop&blast_rank=83&RID=EN1YB4VP016","WP_154930189.1")
acetylxylan esterase [Planctomycetes bacterium]	Planctomycetes bacterium	517	517	93%	6e-169	46.73	960	=HYPERLINK("https://www.ncbi.nlm.nih.gov/protein/MBN1442941.1?report=genbank&log$=prottop&blast_rank=84&RID=EN1YB4VP016","MBN1442941.1")
alpha/beta hydrolase [Gimesia chilikensis]	Gimesia chilikensis	516	516	95%	7e-169	46.03	925	=HYPERLINK("https://www.ncbi.nlm.nih.gov/protein/WP_145438585.1?report=genbank&log$=prottop&blast_rank=85&RID=EN1YB4VP016","WP_145438585.1")
acetylxylan esterase [Planctomycetes bacterium]	Planctomycetes bacterium	508	508	96%	7e-169	44.98	666	=HYPERLINK("https://www.ncbi.nlm.nih.gov/protein/MBI4580615.1?report=genbank&log$=prottop&blast_rank=86&RID=EN1YB4VP016","MBI4580615.1")
hypothetical protein [Verrucomicrobiales bacterium]	Verrucomicrobiales bacterium	506	506	96%	8e-169	46.21	637	=HYPERLINK("https://www.ncbi.nlm.nih.gov/protein/MBO35112.1?report=genbank&log$=prottop&blast_rank=87&RID=EN1YB4VP016","MBO35112.1")
acetylxylan esterase [Gemmataceae bacterium]	Gemmataceae bacterium	506	506	93%	8e-169	46.07	635	=HYPERLINK("https://www.ncbi.nlm.nih.gov/protein/MCI0637584.1?report=genbank&log$=prottop&blast_rank=88&RID=EN1YB4VP016","MCI0637584.1")
hypothetical protein [Gimesia sp.]	Gimesia sp.	516	516	96%	1e-168	45.06	936	=HYPERLINK("https://www.ncbi.nlm.nih.gov/protein/MAX36967.1?report=genbank&log$=prottop&blast_rank=89&RID=EN1YB4VP016","MAX36967.1")
alpha/beta hydrolase [Verrucomicrobia bacterium]	Verrucomicrobia bacterium	506	506	95%	1e-168	44.83	650	=HYPERLINK("https://www.ncbi.nlm.nih.gov/protein/MCD6051027.1?report=genbank&log$=prottop&blast_rank=90&RID=EN1YB4VP016","MCD6051027.1")
acetylxylan esterase [Planctomycetaceae bacterium]	Planctomycetaceae bacterium	506	506	96%	2e-168	44.69	657	=HYPERLINK("https://www.ncbi.nlm.nih.gov/protein/NLS94788.1?report=genbank&log$=prottop&blast_rank=91&RID=EN1YB4VP016","NLS94788.1")
hypothetical protein [Verrucomicrobia bacterium]	Verrucomicrobia bacterium	505	505	96%	3e-168	44.87	646	=HYPERLINK("https://www.ncbi.nlm.nih.gov/protein/MBI3851190.1?report=genbank&log$=prottop&blast_rank=92&RID=EN1YB4VP016","MBI3851190.1")
hypothetical protein [Isosphaeraceae bacterium]	Isosphaeraceae bacterium	508	508	96%	3e-168	44.95	721	=HYPERLINK("https://www.ncbi.nlm.nih.gov/protein/MBX6313564.1?report=genbank&log$=prottop&blast_rank=93&RID=EN1YB4VP016","MBX6313564.1")
prolyl oligopeptidase family serine peptidase [Planctomycetes bacterium]	Planctomycetes bacterium	514	514	95%	4e-168	45.31	923	=HYPERLINK("https://www.ncbi.nlm.nih.gov/protein/MCH9655683.1?report=genbank&log$=prottop&blast_rank=94&RID=EN1YB4VP016","MCH9655683.1")
xylan esterase [Verrucomicrobia bacterium]	Verrucomicrobia bacterium	506	506	96%	6e-168	45.73	675	=HYPERLINK("https://www.ncbi.nlm.nih.gov/protein/GDY21311.1?report=genbank&log$=prottop&blast_rank=95&RID=EN1YB4VP016","GDY21311.1")
prolyl oligopeptidase family serine peptidase [Gimesia aquarii]	Gimesia aquarii	513	513	95%	7e-168	45.06	922	=HYPERLINK("https://www.ncbi.nlm.nih.gov/protein/WP_144989551.1?report=genbank&log$=prottop&blast_rank=96&RID=EN1YB4VP016","WP_144989551.1")
prolyl oligopeptidase family serine peptidase [Gimesia algae]	Gimesia algae	513	513	95%	9e-168	46.12	923	=HYPERLINK("https://www.ncbi.nlm.nih.gov/protein/WP_197995874.1?report=genbank&log$=prottop&blast_rank=97&RID=EN1YB4VP016","WP_197995874.1")
acetylxylan esterase [Verrucomicrobia bacterium]	Verrucomicrobia bacterium	506	506	93%	1e-167	47.06	719	=HYPERLINK("https://www.ncbi.nlm.nih.gov/protein/MCF7762523.1?report=genbank&log$=prottop&blast_rank=98&RID=EN1YB4VP016","MCF7762523.1")
alpha/beta hydrolase [Gimesia panareensis]	Gimesia panareensis	513	513	95%	1e-167	45.63	926	=HYPERLINK("https://www.ncbi.nlm.nih.gov/protein/WP_145453908.1?report=genbank&log$=prottop&blast_rank=99&RID=EN1YB4VP016","WP_145453908.1")
hypothetical protein [Gimesia sp.]	Gimesia sp.	513	513	95%	2e-167	46.28	925	=HYPERLINK("https://www.ncbi.nlm.nih.gov/protein/MBN67737.1?report=genbank&log$=prottop&blast_rank=100&RID=EN1YB4VP016","MBN67737.1")
