## Additional Files for "cazy_webscraper: local compilation and interrogation of comprehensive CAZyme datasets": additional_file_15.csv

Description	Scientific Name	Max Score	Total Score	Query Cover	E value	Per. ident	Acc. Len	Accession
conserved hypothetical protein [Bacteroides thetaiotaomicron VPI-5482]	Bacteroides thetaiotaomicron VPI-5482	56.6	56.6	50%	1e-10	25.70	653	=HYPERLINK("https://www.ncbi.nlm.nih.gov/protein/AAO76124.1?report=genbank&log$=prottop&blast_rank=1&RID=EN2X00XZ114","AAO76124.1")
Cellulose 1,4-beta-cellobiosidase [Caldicellulosiruptor kristjanssonii I77R1B]	Caldicellulosiruptor kristjanssonii I77R1B	40.0	40.0	41%	2e-05	23.78	2159	=HYPERLINK("https://www.ncbi.nlm.nih.gov/protein/ADQ41707.1?report=genbank&log$=prottop&blast_rank=2&RID=EN2X00XZ114","ADQ41707.1")
Cip2 [Trichoderma reesei]	Trichoderma reesei	39.3	39.3	25%	2e-05	23.78	460	=HYPERLINK("https://www.ncbi.nlm.nih.gov/protein/AAP57749.1?report=genbank&log$=prottop&blast_rank=3&RID=EN2X00XZ114","AAP57749.1")
acetylesterase [Aspergillus awamori]	Aspergillus awamori	30.4	30.4	14%	0.010	29.13	304	=HYPERLINK("https://www.ncbi.nlm.nih.gov/protein/BAA13434.2?report=genbank&log$=prottop&blast_rank=4&RID=EN2X00XZ114","BAA13434.2")
4-O-methyl-glucuronoyl methylesterase [Thermothelomyces thermophilus ATCC 42464]	Thermothelomyces thermophilus ATCC 42464	28.5	28.5	27%	0.047	19.10	397	=HYPERLINK("https://www.ncbi.nlm.nih.gov/protein/AEO60464.1?report=genbank&log$=prottop&blast_rank=5&RID=EN2X00XZ114","AEO60464.1")
