## Additional Files for "cazy_webscraper: local compilation and interrogation of comprehensive CAZyme datasets": additional_file_18.csv

	Cluster	Resolved_structure	#ofProteins	Families	Cluster_members
3164	ACR11642.1	FALSE	2	{'CBM2 CE12 CBM35'}	ACR11642.1 ACR11700.1
1879	QYR24106.1	FALSE	5	{'CBM2 CE12 PL11', 'PL11 CE12'}	SQI62737.1 QYR24106.1 QZD56848.1 ACZ20496.1 BCW65133.1
597	UBS41655.1	FALSE	2	{'CE0', 'CE12'}	UBS43125.1 UBS41655.1
809	EGX49188.1	FALSE	1	{'CE12 CBM1'}	EGX49188.1
1252	EGX51573.1	FALSE	1	{'CE12 CBM1'}	EGX51573.1
293	QQQ79356.1	FALSE	1	{'CE12 CBM13'}	QQQ79356.1
2236	ATC63124.1	FALSE	1	{'CE12 CBM13'}	ATC63124.1
2431	QQQ80530.1	FALSE	2	{'CE12 CBM35', 'CE12 CBM13'}	AMW14471.1 QQQ80530.1
338	CBL17979.1	TRUE	7	{'CE12 CBM35', 'CE12 CBM35 CBM13', 'CE12'}	ANV75445.1 ALX07703.1 ABN54336.1 ADU21040.1 AEV69827.1 ADU73772.1 CBL17979.1
1448	ACX76064.1	FALSE	3	{'CE12 CBM35'}	ADR64676.1 ADL25694.1 ACX76064.1
1579	QNU65478.1	FALSE	1	{'CE12 CBM35'}	QNU65478.1
2909	ACX76065.1	FALSE	2	{'CE12 CBM35'}	ADL25046.1 ACX76065.1
332	ADU23015.1	FALSE	1	{'CE12 CBM37 CBM13'}	ADU23015.1
2015	ADU20943.1	FALSE	1	{'CE12 CBM37'}	ADU20943.1
1762	AGL19052.1	FALSE	2	{'CE12 CE2'}	AGL19052.1 BCY06709.1
922	QEH40788.1	FALSE	1	{'CE12 GH105'}	QEH40788.1
1246	AEU36620.1	FALSE	1	{'CE12 GH105'}	AEU36620.1
2997	QIK54909.1	FALSE	8	{'CE12 GH105'}	QIK54909.1 QMI82192.1 VTZ55484.1 QRX63316.1 BBK85841.1 QIK60340.1 SCD19753.1 ADQ18031.1
3291	QIA09929.1	FALSE	1	{'CE12 GH105'}	QIA09929.1
1051	ADY37533.1	FALSE	1	{'CE12 GH106'}	ADY37533.1
1814	ALW83974.1	FALSE	20	{'CE12 GH28'}	CCH01729.1 UAY53658.1 QHS59558.1 QNH61039.1 AWL10109.1 ALW83974.1 AEE52229.1 AFK02251.1 AWW00239.1 QJX47991.1 UAJ14298.1 AHJ97129.1 UBM57564.1 AYQ36410.1 QIL75147.1 QNP51347.1 AXE19851.1 AEI48664.1 ADQ17349.1 ACU62935.1
1870	AYJ44998.1	FALSE	4	{'CE12 GH42'}	QGN30568.1 AUJ86489.1 AMG48416.1 AYJ44998.1
174	APZ93371.1	FALSE	1	{'CE12 GH43 PL22'}	APZ93371.1
2475	AYA65915.1	FALSE	3	{'CE12 GH43'}	AYA65915.1 AYA65915.2 AYA65915.3
1860	AXP80140.1	FALSE	1	{'CE12 GH95'}	AXP80140.1
2979	SDS65951.1	FALSE	2	{'CE12 PL10'}	SDS65951.1 ABJ82092.1
2650	AHG93185.1	FALSE	1	{'CE12 PL22'}	AHG93185.1
2323	CBL00444.1	FALSE	1	{'CE12 PL9'}	CBL00444.1
386	QFY14995.1	FALSE	8	{'CE12', 'CBM2 CE12'}	CAN95332.1 AUX43330.1 UAC01832.1 QDY10107.1 QFY14995.1 QLD26976.1 AGP38613.1 SCG80540.1
989	QNL39766.1	FALSE	8	{'CE12', 'CE8 CE12'}	AGB27919.1 QNL39766.1 ALK83873.1 BCS86649.1 VEH15653.1 QIM10157.1 QNT66075.1 QUT59363.1
5	QDY82454.1	TRUE	243	{'CE12'}	QDD04906.1 AUS26490.1 QHH22178.1 AKD37134.1 QNH40081.1 ALA42116.1 AOL25401.1 QIT35318.1 QHQ81563.1 CCC85107.1 QDY82454.1 ADP34435.1 QGI15349.1 QHF60077.1 AWM18998.1 QAW14357.1 ASB62983.1 QCU17010.1 QRZ92787.1 AGI31074.1 QAR94763.1 QAW06230.1 AKL86919.1 AHA79884.1 AYK61165.1 QAR85553.1 AWX23239.1 API96769.1 QAS22492.1 UBS89322.1 ASC01482.1 ARW00814.1 ANJ32679.1 NP_391791.1 AKN11867.1 QOS78643.1 QA…
34	CCA53866.1	FALSE	4	{'CE12'}	CCA53866.1 QES04629.1 QES16632.1 QER97431.1
40	QKX63250.1	FALSE	1	{'CE12'}	QKX63250.1
125	QMV70366.1	FALSE	100	{'CE12'}	QMV70367.1 ARK10741.1 QDV78530.1 QTE58364.1 QTE40354.1 QEC55242.1 QQS94073.1 QQQ29486.1 QNA42687.1 AKC83906.1 BBB60855.1 QEM20708.1 QXU39953.1 QTE60143.1 AUD07196.1 QEM08262.1 QEC55241.1 AKQ46009.1 QES88122.1 QNA42688.1 QKJ30184.1 QKJ30186.1 AZA74093.1 QIL77702.1 QIH36379.1 QEM16835.1 QES88797.1 QNR82974.1 CDT08348.1 QTE46680.1 QTE53642.1 ARS40675.1 ALI97830.1 QEM04235.1 QNN40534.1 QKJ30185.1 VTR…
173	QNM03704.1	FALSE	1	{'CE12'}	QNM03704.1
191	QIJ66309.1	FALSE	1	{'CE12'}	QIJ66309.1
219	QJU59859.1	FALSE	14	{'CE12'}	QJU59859.1 QGZ43246.1 QYG03058.1 QBE62780.1 AXA94715.1 BBB60887.1 BBB66943.1 QAY76291.1 AVR99096.1 QBQ38577.1 QJE01975.1 QBI03317.1 QCP13616.1 QOY96097.1
253	AOH84262.1	FALSE	1	{'CE12'}	AOH84262.1
276	AYN96394.1	FALSE	132	{'CE12'}	AZK63743.1 ACE85139.1 QHM71794.1 QVH58214.1 AYH19993.1 UAY93191.1 QVH37216.1 QEI16390.1 QSD46914.1 AYH09245.1 AFI89240.1 QPI44213.1 AIU89328.1 AUH14096.1 QQA74907.1 AZS55678.1 AIA25259.1 QYM95026.1 QVH75010.1 AUH02466.1 QRN33263.1 AYH00521.1 QKO14932.1 QSD30294.1 AYH31207.1 QRN31139.1 UAY95311.1 ATY91817.1 ACX87043.1 QVH79208.1 AYN96394.1 AJC67291.1 AIA72075.1 QKO06420.1 AIR71087.1 ARA75516.1 QOL…
280	QDT15515.1	FALSE	6	{'CE12'}	QDV86624.1 QEF97255.1 QDT05535.1 QDV47473.1 QDS95692.1 QDT15515.1
310	QDK35026.1	FALSE	25	{'CE12'}	AHE56159.1 QCB37069.1 QCB43691.1 BBD02967.1 QJU60536.1 QYM77738.1 ATI82371.1 AQR75297.1 AUN33654.1 QDK35026.1 ATY32404.1 QSR20078.1 AOF94502.1 ATP17465.1 BBF81409.1 QSF53012.1 QNG47853.1 AYO79176.1 QHD69292.1 ADU13817.1 ACB74621.1 AOS44246.1 AOH84729.1 QBM77819.1 QJR04626.1
350	QDW28234.1	FALSE	163	{'CE12'}	ATC64461.1 QJR65253.1 QGK74317.1 NP_813061.1 ALW87296.1 ALR30085.1 AYD48297.1 AEV99952.1 UBD72094.1 QRQ59138.1 AWW31193.1 QRQ55802.1 QUT69823.1 ABR37910.1 ACO31385.1 QJR61091.1 QQY39765.1 ADW67687.1 AWK06315.1 QUT27367.1 ALJ43489.1 AII66392.1 QUT56819.1 AOW11448.1 QUT85558.1 QGT73543.1 QTE62184.1 QQQ30419.1 QXU49729.1 AZB31944.1 QDH78969.1 QDA61687.1 APZ48088.1 CDT08403.1 QKJ30190.1 UBF08439.1 AD…
362	AWI10402.1	FALSE	6	{'CE12'}	SDU27391.1 QEE27610.1 QUE51777.1 AWI10402.1 ADV82523.1 ADW67685.1
387	APD94482.1	FALSE	2	{'CE12'}	APD98114.1 APD94482.1
410	AOZ96960.1	FALSE	1	{'CE12'}	AOZ96960.1
447	AZP03787.1	FALSE	1	{'CE12'}	AZP03787.1
525	CCD34352.1	FALSE	23	{'CE12'}	EAA63405.1 BAE61201.1 QDS69453.1 CBY01966.1 CAK39021.1 CAE6998655.1 QKX59609.1 QMW31854.1 QRC96085.1 BCS30651.1 QRD90913.1 APA09272.1 CBX92723.1 QRC95279.1 CCD34352.1 BCR96822.1 BCS09308.1 ATZ50485.1 QSZ36344.1 AEO61167.1 CAE7011791.1 CAP86890.1 QQK45109.1
540	EGX50640.1	FALSE	1	{'CE12'}	EGX50640.1
547	AGP94072.1	FALSE	21	{'CE12'}	AFT78812.1 ALM90170.1 AFS37788.1 QGX62237.1 AMJ91062.1 AGP94072.1 AYA62838.1 QDG38872.1 ANB24053.1 AGP90251.1 APD90277.1 AFT75026.1 APE02357.1 AMJ87200.1 AMJ94972.1 AMN12222.1 AUI82955.1 AFT95853.1 AGP86112.1 ANB22073.1 AMJ74800.1
548	ADI11754.1	FALSE	2	{'CE12'}	ADI11754.1 ACX79401.1
549	AIQ17862.1	FALSE	1	{'CE12'}	AIQ17862.1
556	CCV64372.1	FALSE	22	{'CE12'}	CCV64372.1 AKX86206.1 ASV95299.1 QQZ60953.1 QPQ27624.1 QGQ48753.1 BBP07970.1 AVM69328.1 AIQ70081.1 AIM24574.1 CQR57197.1 BBD14813.1 QGW63791.1 QCJ64936.1 BBC61530.1 BAL62645.1 AZP04466.1 QSX73952.1 AKZ47576.1 BBD17414.1 CDR30780.1 BAK20946.1
559	BBB66944.1	FALSE	7	{'CE12'}	ADV83341.1 AEU37939.1 BBB60888.1 BBB66944.1 ADW67688.1 ABJ88388.1 QMV20034.1
594	QRQ54614.1	FALSE	79	{'CE12'}	QUT88134.1 AYN66301.1 AND18183.1 QQA07690.1 ABQ07234.1 AII66366.1 ANU56549.1 AGB28256.1 BCA48718.1 UBD15863.1 AAO79278.1 UBD83054.1 ALK86422.1 UBD13731.1 QQY43084.1 QUT32918.1 QZU85085.1 UBD64842.1 UBF08455.1 CBK68240.1 QJR62057.1 QOG00584.1 QUT83155.1 QJR57544.1 QCP73831.1 QUT56845.1 QJR66311.1 AWK06317.1 ABR37888.1 QDO71542.1 QCD36989.1 ALJ49012.1 AII64734.1 QUT85529.1 QJR70574.1 UBE46997.1 QVJ…
622	ADL33886.1	FALSE	2	{'CE12'}	ADL33886.1 AOZ96642.1
640	QKS48637.1	FALSE	2	{'CE12'}	ASA21604.1 QKS48637.1
654	AKG42356.1	FALSE	3	{'CE12'}	QKV68290.1 QQN80013.1 AKG42356.1
655	QYR22257.1	FALSE	12	{'CE12'}	QYR20260.1 AEI43152.1 QBE65469.1 AFK65245.1 QBI00877.1 AIQ73458.1 ATQ76872.1 AFC30818.1 AFH63140.2 QYR22257.1 QCP10771.1 AWV32802.1
687	QDS73604.1	FALSE	1	{'CE12'}	QDS73604.1
701	CAE6690088.1	FALSE	1	{'CE12'}	CAE6690088.1
704	AUO19060.1	FALSE	1	{'CE12'}	AUO19060.1
768	AUS07384.1	FALSE	1	{'CE12'}	AUS07384.1
784	BAB07682.1	FALSE	2	{'CE12'}	NP_244831.1 BAB07682.1
801	CDZ98794.1	FALSE	1	{'CE12'}	CDZ98794.1
837	ACR71457.1	FALSE	1	{'CE12'}	ACR71457.1
870	QDS99706.1	FALSE	1	{'CE12'}	QDS99706.1
878	ATD68492.1	FALSE	220	{'CE12'}	QWN01427.1 AZR25257.1 AJZ20204.1 QZN79437.1 ATS23357.2 ATS60279.1 QYF42946.1 ADV25880.1 CAD0300400.1 AKS18614.1 ASK94165.1 QRD54785.1 ATS73302.1 QTK47844.1 AJZ24630.1 QIL19315.1 QIO86378.1 ASY87192.1 AZR24684.1 AJZ42792.1 AJZ11351.1 QBR42528.1 CAD7729486.1 QWN18336.1 ASK95036.1 AKM23455.1 QQK66230.1 CAD7717801.1 CAD0309847.1 QWN01904.1 ASR42525.1 QXQ04502.1 QOY20114.1 CAD0309912.1 AJY89138.1 QDS0…
880	QYM77731.1	FALSE	21	{'CE12'}	AOS44221.1 AEQ20325.1 AXA92094.1 AGA77895.1 QCP13613.1 QGZ41503.1 AYA65916.1 AWW33188.1 QYM77731.1 QEY12596.1 ATC64475.1 AVR95740.1 QOY96607.1 BBO29979.1 QDH78943.1 QBI03320.1 QBE62783.1 ASB51117.1 QJE01972.1 QBQ38574.1 ACB74641.1
884	ALS93268.1	FALSE	1	{'CE12'}	ALS93268.1
976	UBD69891.1	FALSE	25	{'CE12'}	AII62209.1 AII68092.1 QUT62822.1 QJR76638.1 QJR79111.1 QJR57669.1 AND19740.1 QUT68402.1 QJR70448.1 QJR66186.1 ALJ47355.1 QUT58842.1 QJR58641.1 QRQ58821.1 ALA73864.1 SCV06762.1 UBD69891.1 QDO67467.1 QDM12561.1 AII64664.1 UCB35696.1 QJR74709.1 ABR39821.1 QQY38016.1 QUT87543.1
981	ADL25276.1	FALSE	2	{'CE12'}	ADL25276.1 ACX75583.1
982	AUX24928.1	FALSE	5	{'CE12'}	AUX24928.1 AUX29916.1 AGP34764.1 CAN91647.1 AUX45127.1
1058	APC40119.1	FALSE	1	{'CE12'}	APC40119.1
1155	AHM58505.1	FALSE	947	{'CE12'}	QYR24057.1 BBI40019.1 QXU41564.1 AJQ97647.1 AGN35883.1 QHJ99236.1 QUM54551.1 AUS04331.1 AFQ23783.1 AHG87893.1 ATO29984.1 QXW82471.1 QNS21063.1 QAT44938.1 AYK76384.1 BAM56900.1 QJD94599.1 AFU99254.1 AUH48577.1 QTE60162.1 QNN41593.1 AJO20529.1 AYQ15941.1 APJ26537.1 AMA51408.1 QDL77364.1 AXF32002.1 ANJ29753.1 AVC42263.1 AGX04051.1 QDB91189.1 ANX09448.1 ASU99766.1 AZB30780.1 ALN89299.1 QGI07957.1 AQR…
1218	ALT00292.1	FALSE	16	{'CE12'}	QLJ10045.1 QDU29912.1 AGP78427.1 QPL51436.1 AJP44338.1 QHL86722.1 AXV67533.1 BBO29834.1 QMW16264.1 QIK53308.1 ALJ00099.1 AKQ47490.1 QIK58725.1 ALT00292.1 QMU27094.1 AIF99285.1
1265	CEF78352.1	FALSE	1	{'CE12'}	CEF78352.1
1302	ALV32632.1	FALSE	97	{'CE12'}	QEU68807.1 BCM70318.1 QKZ17869.1 AXG76368.1 QZD55545.1 QLH20484.1 QEV28670.1 QGZ52270.1 AJP05895.1 QDN70901.1 AFO80834.1 QES11690.1 QZZ30955.1 AVV45012.1 QDO01546.1 QKW03423.1 QWB22264.1 BAC69818.1 QCR50260.1 NP_823283.1 AEK46096.1 AIS01223.1 AGP53491.1 AZP21139.1 QDO11732.1 QTU57176.1 UAX56531.1 QGZ52751.1 AGT87971.1 AKV86539.1 QMV10468.1 AMW13656.1 AVV46058.1 BBJ49871.1 AFO80843.1 QCD60998.1 QD…
1336	QJE98553.1	FALSE	1	{'CE12'}	QJE98553.1
1375	QYK66298.1	FALSE	27	{'CE12'}	QYK61078.1 QOH64577.1 ADO55419.1 APB71996.1 APB76931.1 ALA41288.1 AOK91857.1 QPK56019.1 AUS25668.1 AHC19084.1 AIY11708.1 ALP35521.1 QDY86534.1 QDA29988.1 QPK61099.1 APQ58569.1 QNR70068.1 AET59801.1 QYK66298.1 ADM69178.1 AJE54006.1 AHM65067.1 CCC84249.1 ASR48454.1 AUO09577.1 UBS89618.1 AZH28596.1
1385	AKO03001.1	FALSE	36	{'CE12'}	ATI82352.1 QAY76300.1 AQR75299.1 AKO03001.1 UAL08843.1 QEC71884.1 QCB40506.1 AUN31607.1 QBM77818.1 QCB43690.1 QXT37571.1 AYV49590.1 ATP17485.1 QIK54902.1 AKO02334.1 AJQ89557.1 AKO06917.1 AYD48302.1 AKO17643.1 AKO18283.1 ATY32402.1 AOH83581.1 AKO13904.1 ADG11187.1 QJR05539.1 UAY53811.1 AKN94952.1 QRX63309.1 AKN98676.1 QHD69311.1 QNG47873.1 AVQ02868.1 AYO79196.1 AEQ94497.1 QIK60333.1 AOF94537.1
1392	QYG03061.1	FALSE	2	{'CE12'}	AWL07310.1 QYG03061.1
1434	QEO99716.1	FALSE	1	{'CE12'}	QEO99716.1
1473	AHF93523.1	FALSE	5	{'CE12'}	SDU27707.1 QDU56827.1 AHF93523.1 AHF91414.1 AHF93525.1
1555	QCO99732.1	FALSE	36	{'CE12'}	BCW20340.1 BCW49774.1 BCW76995.1 QNP55754.1 QKJ20577.1 QQQ61736.1 QSZ52922.1 BCW55897.1 ABK04689.1 QSZ50000.1 ACL41072.1 BCW80002.1 QOI62303.1 AZS45046.1 QDG89566.1 QGU26396.1 QMU83659.1 BCW37534.1 QDG62407.1 ADX74352.1 AUZ35846.1 AOY69999.1 ALV47020.1 SCY52263.1 AEG45630.1 QOT15961.1 AMB41503.1 ASN21452.1 BCW07834.1 QOR71226.1 QCO99732.1 BCW46792.1 BCW60068.1 SDT55263.1 QDG68204.1 BCW85450.1
1593	ADW70524.1	FALSE	4	{'CE12'}	ADW70524.1 ACO33878.1 ATC65788.1 SDR88498.1
1599	QDU55894.1	FALSE	2	{'CE12'}	BBE20479.1 QDU55894.1
1657	QDT59335.1	FALSE	1	{'CE12'}	QDT59335.1
1662	ANF95822.1	FALSE	10	{'CE12'}	QNF28850.1 ANC88426.1 AGJ59222.1 AOW24972.1 ANF95822.1 QQM43093.1 ATI57028.1 QBR10103.1 ADW01687.1 AKG47134.1
1669	QIJ66882.1	FALSE	1	{'CE12'}	QIJ66882.1
1679	AHF90578.1	FALSE	1	{'CE12'}	AHF90578.1
1772	BCE14040.1	FALSE	1	{'CE12'}	BCE14040.1
1792	QEL16402.1	FALSE	1	{'CE12'}	QEL16402.1
1796	QCD43213.1	FALSE	1	{'CE12'}	QCD43213.1
1811	SDT20615.1	FALSE	15	{'CE12'}	QGZ52750.1 ANN18315.1 ANS62882.1 QMV04816.1 QFZ18852.1 AUX27427.1 SDT20615.1 AMW08760.1 AUX34555.1 AVV44573.1 QCD54181.1 QZZ32478.1 AXG51806.1 QCD60048.1 QNP74876.1
1817	APZ96569.1	FALSE	1	{'CE12'}	APZ96569.1
1827	AXP81338.1	FALSE	6	{'CE12'}	UBD17868.1 UBD66945.1 QCP72964.1 QCD39272.1 QUT77711.1 AXP81338.1
1869	ATV42558.1	FALSE	21	{'CE12'}	AFR03611.1 QHQ21912.1 APS30186.1 QOT69941.1 QIH40647.1 QSD38979.1 QSD31059.1 QSD43059.1 AOR65442.1 QJA22492.1 QSD34805.1 QSD50191.1 QSD17736.1 QKX17003.1 QSD54771.1 QSD24660.1 ATV42558.1 QPK26048.1 QRN32452.1 QSD25296.1 ARA76380.1
1875	QNR65956.1	FALSE	30	{'CE12'}	AET61722.1 CCI70068.1 AWV32848.1 ALP38419.1 UBS85669.1 AHC20833.1 AUS27537.1 AOK89002.1 ANF96315.1 ADO57397.1 AHM66957.1 APB75178.1 QDA28568.1 APQ60292.1 ADM70916.1 AIY07762.1 AIW40744.1 AZH30275.1 QPK54289.1 APB70515.1 ALA43030.1 AUO08102.1 QYK63106.1 AJE53277.1 QOH62877.1 QNR65956.1 QYK68351.1 ASR46787.1 QDY83297.1 QPK59380.1
1932	ALV54620.1	FALSE	13	{'CE12'}	BAG18308.1 APS18521.1 AEN13068.1 QIP84061.1 ANJ10003.1 AXE80860.1 ALC20100.1 ALV54620.1 AXI91061.1 QFR00953.1 QYA97533.1 QMU16992.1 QNQ33203.1
1997	ASB36695.1	FALSE	2	{'CE12'}	ANU62808.1 ASB36695.1
2026	QBZ54770.1	FALSE	2	{'CE12'}	QBZ54770.1 XP_003710104.1
2045	ASB89978.1	FALSE	2	{'CE12'}	UBF34179.1 ASB89978.1
2055	QYR22021.1	FALSE	4	{'CE12'}	QYR22021.1 AFC28232.1 AFH60406.1 AEI41971.1
2177	QNK57843.1	FALSE	134	{'CE12'}	QXJ47956.1 QNT71668.1 ARC65970.1 QNK57843.1 AHL70647.1 BAC14040.1 QRY35761.1 UAY71020.1 QNM03334.1 AVI40222.1 AYC50997.1 AOZ87952.1 CBL11990.1 QDZ96430.1 QEO61364.1 APJ10178.1 ANT55897.1 ALM46630.1 AYV69578.1 UAL27499.1 ARC62488.1 AXF88279.1 CCK31000.1 QGH35452.1 VEB18533.1 QLI79091.1 QII48620.1 QLI44642.1 ARW42189.1 AZV51639.1 QAR53411.1 ANY98112.1 AAU22932.1 BBP87931.1 QHQ77146.1 NP_693005.1 QW…
2206	QXE01012.1	FALSE	1	{'CE12'}	QXE01012.1
2212	QIH40646.1	FALSE	2	{'CE12'}	QIH40646.1 QOT69940.1
2262	AUO20219.1	FALSE	1	{'CE12'}	AUO20219.1
2291	AIS08356.1	FALSE	3	{'CE12'}	QYN55416.1 AIS08356.1 AWN32683.1
2297	BCJ96201.1	FALSE	1	{'CE12'}	BCJ96201.1
2398	QRW13464.1	FALSE	4	{'CE12'}	QRV98931.1 QRW13464.1 QRV84888.1 QRW13479.1
2405	QRW18094.1	FALSE	1	{'CE12'}	QRW18094.1
2417	ADL50681.1	FALSE	1	{'CE12'}	ADL50681.1
2442	AIQ46612.1	FALSE	75	{'CE12'}	AWP26767.1 AZH28031.1 QYK65628.1 QOH60612.1 ACT02723.1 QPK56055.1 QGG54780.1 AET59077.1 AIQ46612.1 AEI44160.1 AZT91282.1 AUO05767.1 ALA40705.1 AIQ54650.1 ANA78477.1 BCS80244.1 BAB04834.1 QZN78725.1 AIQ52156.1 AOZ93548.1 QPK57165.1 QJD87063.1 AEI40549.1 QDA26229.1 ACX66557.1 QNR70026.1 AFH64065.1 AFC29177.1 QMV43137.1 ANY75364.1 AFC31713.1 AIQ49163.1 AJE50998.1 NP_241981.1 UBS88012.1 ACM61395.1 AN…
2445	AUO20372.1	FALSE	1	{'CE12'}	AUO20372.1
2458	QOR70479.1	FALSE	1	{'CE12'}	QOR70479.1
2487	QDT35551.1	FALSE	29	{'CE12'}	QDU08469.1 ABJ86706.1 QGQ31846.1 QDT40595.1 QDT66386.1 QDT82966.1 QDV48743.1 QDT91222.1 QIF03109.1 QDT99665.1 UBM34996.1 QDT25377.1 QDU00926.1 QDU12828.1 CAD73312.1 QOV90243.1 NP_865628.1 QNN25483.1 QDV18543.1 QIF05481.1 QDT35551.1 QEG14761.1 QDS97367.1 QDT18849.1 QDT77188.1 QGQ23215.1 QDU48337.1 QYY35237.1 ADY62320.1
2508	AGB28354.1	FALSE	1	{'CE12'}	AGB28354.1
2511	ASG79904.1	FALSE	1	{'CE12'}	ASG79904.1
2521	QIK53309.1	FALSE	2	{'CE12'}	QIK58726.1 QIK53309.1
2595	QSI01052.1	FALSE	1	{'CE12'}	QSI01052.1
2612	QDV21903.1	FALSE	1	{'CE12'}	QDV21903.1
2641	QNE78289.1	FALSE	1	{'CE12'}	QNE78289.1
2655	AEG01848.1	FALSE	1	{'CE12'}	AEG01848.1
2672	ANF95821.1	FALSE	1	{'CE12'}	ANF95821.1
2742	AUO18387.1	FALSE	1	{'CE12'}	AUO18387.1
2803	QNF29801.1	FALSE	1	{'CE12'}	QNF29801.1
2806	ASB48012.1	FALSE	1	{'CE12'}	ASB48012.1
2882	CAP67203.1	FALSE	2	{'CE12'}	CAP67203.1 CDP24616.1
2889	QIK73735.1	FALSE	5	{'CE12'}	QIK73735.1 UBU09712.1 SBO98149.1 QYC42930.1 AQZ61062.1
2897	CCD45685.1	FALSE	1	{'CE12'}	CCD45685.1
2951	QEG35417.1	FALSE	1	{'CE12'}	QEG35417.1
2962	QEN04313.1	FALSE	6	{'CE12'}	QTQ11105.1 QTQ16955.1 QEN04313.1 AEE17245.1 AEJ18222.1 QTQ14737.1
2968	BCE14041.1	FALSE	2	{'CE12'}	AXP47395.1 BCE14041.1
2987	QMV20223.1	FALSE	5	{'CE12'}	QMV20223.1 QEE28333.1 AEU35412.1 SDF17577.1 ADW69716.1
3000	AOS08421.1	FALSE	44	{'CE12'}	AXM12114.1 QBN85565.1 AXM19600.1 QBN97140.1 QBO12396.1 AQU43819.1 QBO04165.1 QBN92484.1 AXM34763.1 QIE17713.1 ALZ73797.1 AXQ07782.1 QBA12753.1 AXN19728.1 AXM34106.1 QEJ69544.1 AXM41747.1 ACD61530.1 AOS16785.1 AXM23463.1 QBO04822.1 QRN43115.1 AXM30180.1 QGN63513.1 AXQ73754.1 AOS12605.1 AOS17486.1 AOS00873.1 QIE18348.1 QBN93242.1 AOS08421.1 ALS93269.1 AXM15827.1 QBO16182.1 QBO19976.1 AOS29973.1 AOS…
3030	QRV75501.1	FALSE	3	{'CE12'}	QRW04406.1 QRV90196.1 QRV75501.1
3057	QAW37073.1	FALSE	41	{'CE12'}	ARC71834.1 QBR19619.1 APJ26541.1 VEH77591.1 AWV40202.1 QDF78569.1 ATI75599.1 QCX98719.1 AAU22929.1 AAU40282.1 QAS15742.1 AKQ72575.1 AZN80004.1 ARA87989.1 QDL79223.1 QHZ49053.1 AYC50994.1 ARC73049.1 AXF88276.1 QQA73213.1 QAT52713.1 ASV14917.1 QPI23101.1 ARW42186.1 QFY41097.1 AUZ30105.1 QNU01605.1 QAW28454.1 QSV41260.1 AYQ18769.1 QGI42932.1 QSF98229.1 AOP14518.1 QAW37073.1 QII51570.1 QNT71665.1 ARC…
3065	ADJ45458.1	FALSE	4	{'CE12'}	AGT84298.1 AFO77170.1 AEK42227.1 ADJ45458.1
3067	QMW32303.1	TRUE	61	{'CE12'}	CEF86698.1 BCS10837.1 CAC41360.1 AKH40278.1 QRW22028.1 CCT64928.1 QDS77907.1 QQK47397.1 AEO61153.1 ADV30328.1 QRW16799.1 CBY00009.1 CAP92652.1 BAR91705.1 QSZ31207.1 CAK40153.1 BCR84584.1 QGI61245.1 QPC60879.1 ABF50855.1 QKD53638.1 QMW28608.1 CCD34520.1 QBZ58176.1 QRW19967.1 QRD83126.1 APA07179.1 QRW02720.1 QDS73720.1 ATZ47425.1 BCS21982.1 QPC78219.1 QMW40678.1 APA14223.1 XP_367766.1 QRD83754.1 CZ…
3168	QKG20781.1	FALSE	1	{'CE12'}	QKG20781.1
3199	QBZ55930.1	FALSE	25	{'CE12'}	QPC59594.1 QRD85052.1 QKD61098.1 BCS28493.1 QBZ55930.1 CEF88493.1 AAO27750.1 BAE63203.1 XP_363269.1 XP_003714083.1 AAO34675.1 QPC70954.1 CCT67804.1 QGI81141.1 CEI62089.1 QMW33442.1 CEI70608.1 CCT74253.1 QPC80319.1 QKD61687.1 QGJ00578.1 QGI63871.1 QPC62947.1 BAC66097.1 QGI69690.1
3222	ARA85284.1	FALSE	1	{'CE12'}	ARA85284.1
3256	BAL62736.1	FALSE	4	{'CE12'}	BAK20842.1 BAL62736.1 BBC61617.1 AIM25538.1
3269	BBO29980.1	FALSE	1	{'CE12'}	BBO29980.1
3273	ALO12285.1	FALSE	1	{'CE12'}	ALO12285.1
3300	ACR72407.1	FALSE	1	{'CE12'}	ACR72407.1
3318	AOS44490.1	FALSE	1	{'CE12'}	AOS44490.1
3338	AQR75233.1	FALSE	130	{'CE12'}	AKS22157.1 CAP49489.1 CAD0309790.1 ACL94320.1 AZH12024.1 APZ98769.1 APR51410.1 QXZ52893.1 AZS22550.1 ALE70722.1 CAD1786131.1 BBF81952.1 QXF11431.1 QCP14263.1 QCX69471.1 NP_635537.1 NP_419629.1 ANH68661.1 AWL07415.1 CAD7717753.1 SBV32066.1 QEW13802.1 QBQ36792.1 APO97428.1 QBE64514.1 CAD0304528.1 AWH51720.1 QNE07309.1 QQV79041.1 ADV25892.1 ARU17808.1 ATQ74081.1 QLC68195.1 QBI02604.1 AYV46464.1 AWH3…
3367	BCE06183.1	FALSE	7	{'CE12'}	BCE14037.1 AJO17716.1 BAL46007.1 BCE06183.1 BCE12412.1 AGN35887.1 VEB18530.1
3393	CAD5931907.1	FALSE	148	{'CE12'}	AVH94942.1 AZS88012.1 QUW90585.1 AXE84990.1 QKZ22439.1 QFX84649.1 AST00901.1 QQM44189.1 QES18550.1 UAX53214.1 BAC74085.1 QWA21676.1 QEU85087.1 QEV71021.1 ALC19180.1 AXG76380.1 QIJ61972.1 AXL87966.1 QDN93900.1 BAU86762.1 QEV05722.1 QUF03941.1 ADI11233.1 QUI34788.1 QEV11592.1 QMU17738.1 AZP16881.1 QNU19176.1 QES02654.1 AUS80127.1 AWZ03858.1 QDO26007.1 AVV46059.1 CUM37109.1 QEU78275.1 BBJ54612.1 QTU…
2627	UBE47002.1	FALSE	1	{'CE6 CE12'}	UBE47002.1
11	QJR14628.1	FALSE	3	{'CE8 CE12'}	APV51137.1 QJR14628.1 QJR10974.1
85	AUO20403.1	FALSE	1	{'CE8 CE12'}	AUO20403.1
140	QSI02582.1	FALSE	2	{'CE8 CE12'}	QSI02582.1 ADD61757.1
854	ATC64429.1	FALSE	3	{'CE8 CE12'}	AWI08748.1 AKC83385.1 ATC64429.1
1273	ACL41773.1	FALSE	6	{'CE8 CE12'}	BCW21024.1 ACL41773.1 BCW56084.1 BCW77184.1 ADX74941.1 SDS48369.1
1286	QXD14469.1	FALSE	1	{'CE8 CE12'}	QXD14469.1
1358	QIK73187.1	FALSE	1	{'CE8 CE12'}	QIK73187.1
1419	QYM77798.1	FALSE	1	{'CE8 CE12'}	QYM77798.1
2185	QTE29411.1	FALSE	1	{'CE8 CE12'}	QTE29411.1
2239	QZD54567.1	FALSE	1	{'CE8 CE12'}	QZD54567.1
2404	ACB77546.1	FALSE	1	{'CE8 CE12'}	ACB77546.1
3026	QQR10230.1	FALSE	3	{'CE8 CE12'}	ANU62443.1 QQR10230.1 ASB37074.1
3257	BAV04506.1	FALSE	68	{'CE8 CE12'}	UBD84488.1 UBD17703.1 AND19557.1 ABR39491.1 AVM56439.1 CBK68201.1 ANU56518.1 UBE46916.1 SCV08371.1 UBD66781.1 QRN02101.1 QUR46518.1 QUT87329.1 AKC84125.1 NP_813021.1 UBF08400.1 ALA73631.1 QRQ48636.1 QUU07655.1 UBE42753.1 QUT32876.1 AII67884.1 QRQ55763.1 QDO69180.1 BAV04506.1 QJR75376.1 QZU87235.1 ALK82851.1 QZU81809.1 QIU94488.1 QUT77879.1 QQY41695.1 UCB37410.1 ALJ61265.1 QNL41080.1 QJR66992.1 QQ…
3284	ABR69674.1	FALSE	9	{'CE8 CE12'}	QMV16624.1 QDC95678.1 QXO15526.1 QOT69936.1 QIH42757.1 ASA57558.1 ABR69674.1 QUX90559.1 ADT89414.1
3302	QAV09174.1	FALSE	1	{'CE8 CE12'}	QAV09174.1
3363	ANC32652.1	FALSE	1	{'CE8 CE12'}	ANC32652.1
434	QNU65479.1	FALSE	1	{'PL11 CE12 CBM35'}	QNU65479.1
571	AFK65224.1	FALSE	13	{'PL11 CE12'}	QNK60295.1 AEI43881.1 APO46020.1 QDH23251.1 AIQ58695.1 AIQ47320.1 AIQ18502.1 AIQ29973.1 AFH63821.1 QZN74411.1 AIQ41616.1 AFK65224.1 AIQ52861.1
607	ADL33943.1	FALSE	2	{'PL11 CE12'}	ADL33943.1 BCJ93926.1
758	QKS47625.1	FALSE	1	{'PL11 CE12'}	QKS47625.1
1000	ACT04151.1	FALSE	25	{'PL11 CE12'}	QNF30995.1 AXL13686.1 AWV36635.1 QDE36496.1 APF34154.1 ANY66438.1 AZK49128.1 SCY09458.1 BBE21441.1 AYA78488.1 AWB46910.1 ACT04151.1 VDR30989.1 QOS81722.1 ASA26316.1 QLG37843.1 QCR39466.1 QGU26397.1 QKJ21283.1 QHT58404.1 QYR24393.1 ASA26158.1 QKS45224.1 QLD11408.1 QKS60178.1
2208	QES88289.1	FALSE	1	{'PL11 CE12'}	QES88289.1
3130	QHB25238.1	FALSE	2	{'PL11 CE12'}	QEI31010.1 QHB25238.1
