## Additional Files for "cazy_webscraper: local compilation and interrogation of comprehensive CAZyme datasets": additional_file_21.txt

log_2022-07-31_09-49-34_multiple_taxa.log: 2022-07-31 09:50:36,848 - QWF51388.1	Bacteria	Bordetella hinzii 4,Bordetella hinzii 1G2
log_2022-07-31_09-49-34_multiple_taxa.log: 2022-07-31 09:50:36,848 - QWF50959.1	Bacteria	Bordetella hinzii 4,Bordetella hinzii 1G2
log_2022-07-31_09-49-34_multiple_taxa.log: 2022-07-31 09:50:36,894 - AHL30439.1	Bacteria	Klebsiella pneumoniae KP1,Klebsiella pneumoniae
log_2022-07-31_09-49-34_multiple_taxa.log: 2022-07-31 09:50:36,936 - QQL47794.1	Bacteria	Streptococcus mutans S27-3,Streptococcus mutans 27-3
log_2022-07-31_09-49-34_multiple_taxa.log: 2022-07-31 09:50:36,936 - QQL46915.1	Bacteria	Streptococcus mutans S27-3,Streptococcus mutans 27-3
log_2022-07-31_09-49-34_multiple_taxa.log: 2022-07-31 09:50:36,968 - QPB75699.1	Bacteria	Ruminococcus albus,uncultured bacterium
log_2022-07-31_09-49-34_multiple_taxa.log: 2022-07-31 09:50:36,968 - QPB75691.1	Bacteria	Ruminococcus albus,uncultured bacterium
log_2022-07-31_09-49-34_multiple_taxa.log: 2022-07-31 09:50:36,968 - QPB75696.1	Bacteria	Ruminococcus albus,uncultured bacterium
log_2022-07-31_09-49-34_multiple_taxa.log: 2022-07-31 09:50:36,968 - QPB75689.1	Bacteria	Ruminococcus albus,uncultured bacterium
log_2022-07-31_09-49-34_multiple_taxa.log: 2022-07-31 09:50:36,968 - QPB75693.1	Bacteria	Ruminococcus albus,uncultured bacterium
log_2022-07-31_09-49-34_multiple_taxa.log: 2022-07-31 09:50:36,968 - QPB75698.1	Bacteria	Ruminococcus albus,uncultured bacterium
log_2022-07-31_09-49-34_multiple_taxa.log: 2022-07-31 09:50:36,969 - QPB75695.1	Bacteria	Ruminococcus albus,uncultured bacterium
log_2022-07-31_09-49-34_multiple_taxa.log: 2022-07-31 09:50:36,969 - QPB75690.1	Bacteria	Ruminococcus albus,uncultured bacterium
log_2022-07-31_09-49-34_multiple_taxa.log: 2022-07-31 09:50:36,969 - QPB75697.1	Bacteria	Ruminococcus albus,uncultured bacterium
log_2022-07-31_09-49-34_multiple_taxa.log: 2022-07-31 09:50:36,969 - QPB75694.1	Bacteria	Ruminococcus albus,uncultured bacterium
log_2022-07-31_09-49-34_multiple_taxa.log: 2022-07-31 09:50:36,969 - QPB75692.1	Bacteria	Ruminococcus albus,uncultured bacterium
log_2022-07-31_09-49-34_multiple_taxa.log: 2022-07-31 09:50:36,969 - QPB75700.1	Bacteria	Ruminococcus albus,uncultured bacterium
log_2022-07-31_09-49-34_multiple_taxa.log: 2022-07-31 09:50:36,983 - BAD98241.1	Eukaryota	Phanerochaete chrysosporium,Phanerodontia chrysosporium
log_2022-07-31_09-49-34_multiple_taxa.log: 2022-07-31 09:50:37,050 - QQL47448.1	Bacteria	Streptococcus mutans S27-3,Streptococcus mutans 27-3
log_2022-07-31_09-49-34_multiple_taxa.log: 2022-07-31 09:50:37,050 - QQL47447.1	Bacteria	Streptococcus mutans S27-3,Streptococcus mutans 27-3
log_2022-07-31_09-49-34_multiple_taxa.log: 2022-07-31 09:50:37,082 - QWF50545.1	Bacteria	Bordetella hinzii 4,Bordetella hinzii 1G2
log_2022-07-31_09-49-34_multiple_taxa.log: 2022-07-31 09:50:37,082 - QWF51826.1	Bacteria	Bordetella hinzii 4,Bordetella hinzii 1G2
log_2022-07-31_09-49-34_multiple_taxa.log: 2022-07-31 09:50:37,082 - QWF51823.1	Bacteria	Bordetella hinzii 4,Bordetella hinzii 1G2
log_2022-07-31_09-49-34_multiple_taxa.log: 2022-07-31 09:50:37,082 - QWF51827.1	Bacteria	Bordetella hinzii 4,Bordetella hinzii 1G2
log_2022-07-31_09-49-34_multiple_taxa.log: 2022-07-31 09:50:37,226 - QQL47407.1	Bacteria	Streptococcus mutans S27-3,Streptococcus mutans 27-3
log_2022-07-31_09-49-34_multiple_taxa.log: 2022-07-31 09:50:37,227 - QQL47406.1	Bacteria	Streptococcus mutans S27-3,Streptococcus mutans 27-3
log_2022-07-31_09-49-34_multiple_taxa.log: 2022-07-31 09:50:37,227 - QQL48016.1	Bacteria	Streptococcus mutans S27-3,Streptococcus mutans 27-3
log_2022-07-31_09-49-34_multiple_taxa.log: 2022-07-31 09:50:37,264 - QIG68654.1	Viruses,Bacteria	Rhizobium phage RHph_TM3_3_14B,Clostridium innocuum I46
log_2022-07-31_09-49-34_multiple_taxa.log: 2022-07-31 09:50:37,313 - QWF51028.1	Bacteria	Bordetella hinzii 4,Bordetella hinzii 1G2
log_2022-07-31_09-49-34_multiple_taxa.log: 2022-07-31 09:50:37,335 - QQL46508.1	Bacteria	Streptococcus mutans S27-3,Streptococcus mutans 27-3
log_2022-07-31_09-49-34_multiple_taxa.log: 2022-07-31 09:50:37,350 - BAP15712.1	Eukaryota	Phanerodontia chrysosporium ME-446,Phanerochaete chrysosporium ME-446
log_2022-07-31_09-49-34_multiple_taxa.log: 2022-07-31 09:50:37,364 - CAB4192717.1	Viruses,unclassified	uncultured Caudovirales phage,freshwater metagenome
log_2022-07-31_09-49-34_multiple_taxa.log: 2022-07-31 09:50:37,365 - CAD1795581.1	Bacteria	Xanthomonas sp. CPBF 367,Xanthomonas euroxanthea
log_2022-07-31_09-49-34_multiple_taxa.log: 2022-07-31 09:50:37,370 - CAD1785781.1	Bacteria	Xanthomonas sp. CPBF 367,Xanthomonas euroxanthea
log_2022-07-31_09-49-34_multiple_taxa.log: 2022-07-31 09:50:37,377 - QWF51830.1	Bacteria	Bordetella hinzii 4,Bordetella hinzii 1G2
log_2022-07-31_09-49-34_multiple_taxa.log: 2022-07-31 09:50:37,494 - QQL47832.1	Bacteria	Streptococcus mutans S27-3,Streptococcus mutans 27-3
log_2022-07-31_09-49-34_multiple_taxa.log: 2022-07-31 09:50:37,538 - QWF51724.1	Bacteria	Bordetella hinzii 4,Bordetella hinzii 1G2
log_2022-07-31_09-49-34_multiple_taxa.log: 2022-07-31 09:50:37,539 - QWF51757.1	Bacteria	Bordetella hinzii 4,Bordetella hinzii 1G2
log_2022-07-31_09-49-34_multiple_taxa.log: 2022-07-31 09:50:37,635 - QQL47452.1	Bacteria	Streptococcus mutans S27-3,Streptococcus mutans 27-3
log_2022-07-31_09-49-34_multiple_taxa.log: 2022-07-31 09:50:37,635 - QQL47427.1	Bacteria	Streptococcus mutans S27-3,Streptococcus mutans 27-3
log_2022-07-31_09-49-34_multiple_taxa.log: 2022-07-31 09:50:37,680 - QQL46819.1	Bacteria	Streptococcus mutans S27-3,Streptococcus mutans 27-3
log_2022-07-31_09-49-34_multiple_taxa.log: 2022-07-31 09:50:37,719 - AIA57881.1	Eukaryota	Penicillium oxalicum SX6,Penicillium oxalicum SX6 / ACCC32574
log_2022-07-31_09-49-34_multiple_taxa.log: 2022-07-31 09:50:37,737 - QWF51034.1	Bacteria	Bordetella hinzii 4,Bordetella hinzii 1G2
log_2022-07-31_09-49-34_multiple_taxa.log: 2022-07-31 09:50:37,797 - CAB1254454.1	Bacteria	Clostridiales bacterium,Ruminococcaceae bacterium BL-6
log_2022-07-31_09-49-34_multiple_taxa.log: 2022-07-31 09:50:37,816 - QQL47944.1	Bacteria	Streptococcus mutans S27-3,Streptococcus mutans 27-3
log_2022-07-31_09-49-34_multiple_taxa.log: 2022-07-31 09:50:37,817 - QQL47862.1	Bacteria	Streptococcus mutans S27-3,Streptococcus mutans 27-3
log_2022-07-31_09-49-34_multiple_taxa.log: 2022-07-31 09:50:37,817 - QQL47863.1	Bacteria	Streptococcus mutans S27-3,Streptococcus mutans 27-3
log_2022-07-31_09-49-34_multiple_taxa.log: 2022-07-31 09:50:37,828 - QQL47538.1	Bacteria	Streptococcus mutans S27-3,Streptococcus mutans 27-3
log_2022-07-31_09-49-34_multiple_taxa.log: 2022-07-31 09:50:37,866 - QQL46992.1	Bacteria	Streptococcus mutans S27-3,Streptococcus mutans 27-3
log_2022-07-31_09-49-34_multiple_taxa.log: 2022-07-31 09:50:37,867 - QQL46991.1	Bacteria	Streptococcus mutans S27-3,Streptococcus mutans 27-3
log_2022-07-31_09-49-34_multiple_taxa.log: 2022-07-31 09:50:37,867 - QQL47208.1	Bacteria	Streptococcus mutans S27-3,Streptococcus mutans 27-3
log_2022-07-31_09-49-34_multiple_taxa.log: 2022-07-31 09:50:37,890 - QIG68412.1	Viruses,Bacteria	Rhizobium phage RHph_TM33,Clostridium innocuum I46
log_2022-07-31_09-49-34_multiple_taxa.log: 2022-07-31 09:50:37,960 - QQL47405.1	Bacteria	Streptococcus mutans S27-3,Streptococcus mutans 27-3
log_2022-07-31_09-49-34_multiple_taxa.log: 2022-07-31 09:50:37,960 - QQL47964.1	Bacteria	Streptococcus mutans S27-3,Streptococcus mutans 27-3
log_2022-07-31_09-49-34_multiple_taxa.log: 2022-07-31 09:50:37,960 - QQL46827.1	Bacteria	Streptococcus mutans S27-3,Streptococcus mutans 27-3
log_2022-07-31_09-49-34_multiple_taxa.log: 2022-07-31 09:50:37,960 - QQL47962.1	Bacteria	Streptococcus mutans S27-3,Streptococcus mutans 27-3
log_2022-07-31_09-49-34_multiple_taxa.log: 2022-07-31 09:50:37,977 - QWF51073.1	Bacteria	Bordetella hinzii 4,Bordetella hinzii 1G2
log_2022-07-31_09-49-34_multiple_taxa.log: 2022-07-31 09:50:38,074 - QPB75702.1	Bacteria	Ruminococcus albus,uncultured bacterium
log_2022-07-31_09-49-34_multiple_taxa.log: 2022-07-31 09:50:38,074 - QPB75701.1	Bacteria	Ruminococcus albus,uncultured bacterium
log_2022-07-31_09-49-34_multiple_taxa.log: 2022-07-31 09:50:38,104 - QIG72942.1	Viruses,Bacteria	Rhizobium phage RHph_N3_2,Akkermansia muciniphila YL44
log_2022-07-31_09-49-34_multiple_taxa.log: 2022-07-31 09:50:38,128 - QQL47968.1	Bacteria	Streptococcus mutans S27-3,Streptococcus mutans 27-3
log_2022-07-31_09-49-34_multiple_taxa.log: 2022-07-31 09:50:38,131 - QQL46830.1	Bacteria	Streptococcus mutans S27-3,Streptococcus mutans 27-3
log_2022-07-31_09-49-34_multiple_taxa.log: 2022-07-31 09:50:38,231 - QQL47230.1	Bacteria	Streptococcus mutans S27-3,Streptococcus mutans 27-3
log_2022-07-31_09-49-34_multiple_taxa.log: 2022-07-31 09:50:38,246 - QWF51068.1	Bacteria	Bordetella hinzii 4,Bordetella hinzii 1G2
log_2022-07-31_09-49-34_multiple_taxa.log: 2022-07-31 09:50:38,254 - CAB4198320.1	Viruses,unclassified	uncultured Caudovirales phage,freshwater metagenome
log_2022-07-31_09-49-34_multiple_taxa.log: 2022-07-31 09:50:38,254 - CAB4169438.1	Viruses,unclassified	uncultured Caudovirales phage,freshwater metagenome
log_2022-07-31_09-49-34_multiple_taxa.log: 2022-07-31 09:50:38,291 - QWF51384.1	Bacteria	Bordetella hinzii 4,Bordetella hinzii 1G2
log_2022-07-31_09-49-34_multiple_taxa.log: 2022-07-31 09:50:38,322 - QWF52109.1	Bacteria	Bordetella hinzii 4,Bordetella hinzii 1G2
log_2022-07-31_09-49-34_multiple_taxa.log: 2022-07-31 09:50:38,354 - QQL46990.1	Bacteria	Streptococcus mutans S27-3,Streptococcus mutans 27-3
log_2022-07-31_09-49-34_multiple_taxa.log: 2022-07-31 09:50:38,372 - CAB4192636.1	Viruses,unclassified	uncultured Caudovirales phage,freshwater metagenome
log_2022-07-31_09-49-34_multiple_taxa.log: 2022-07-31 09:50:38,424 - QQL47451.1	Bacteria	Streptococcus mutans S27-3,Streptococcus mutans 27-3
log_2022-07-31_09-49-34_multiple_taxa.log: 2022-07-31 09:50:38,485 - QPB75687.1	Bacteria	Ruminococcus albus,uncultured bacterium
log_2022-07-31_09-49-34_multiple_taxa.log: 2022-07-31 09:50:38,492 - QQL47489.1	Bacteria	Streptococcus mutans S27-3,Streptococcus mutans 27-3
log_2022-07-31_09-49-34_multiple_taxa.log: 2022-07-31 09:50:38,492 - QQL48192.1	Bacteria	Streptococcus mutans S27-3,Streptococcus mutans 27-3
log_2022-07-31_09-49-34_multiple_taxa.log: 2022-07-31 09:50:38,493 - QQL47776.1	Bacteria	Streptococcus mutans S27-3,Streptococcus mutans 27-3
log_2022-07-31_09-49-34_multiple_taxa.log: 2022-07-31 09:50:38,493 - QQL47395.1	Bacteria	Streptococcus mutans S27-3,Streptococcus mutans 27-3
log_2022-07-31_09-49-34_multiple_taxa.log: 2022-07-31 09:50:38,516 - QBO56476.1	Viruses	Avian avulavirus 1,Avian orthoavulavirus 1
log_2022-07-31_09-49-34_multiple_taxa.log: 2022-07-31 09:50:38,830 - QPB75688.1	Bacteria	Ruminococcus albus,uncultured bacterium
log_2022-07-31_09-49-34_multiple_taxa.log: 2022-07-31 09:50:38,921 - QQL46916.1	Bacteria	Streptococcus mutans S27-3,Streptococcus mutans 27-3
log_2022-07-31_09-49-34_multiple_taxa.log: 2022-07-31 09:50:38,921 - QQL46666.1	Bacteria	Streptococcus mutans S27-3,Streptococcus mutans 27-3
log_2022-07-31_09-49-34_multiple_taxa.log: 2022-07-31 09:50:38,933 - QWF51051.1	Bacteria	Bordetella hinzii 4,Bordetella hinzii 1G2
log_2022-07-31_09-49-34_multiple_taxa.log: 2022-07-31 09:50:38,972 - QQL47426.1	Bacteria	Streptococcus mutans S27-3,Streptococcus mutans 27-3
log_2022-07-31_09-49-34_multiple_taxa.log: 2022-07-31 09:50:38,999 - QQL46604.1	Bacteria	Streptococcus mutans S27-3,Streptococcus mutans 27-3
log_2022-07-31_09-49-34_multiple_taxa.log: 2022-07-31 09:50:39,070 - QWF51062.1	Bacteria	Bordetella hinzii 4,Bordetella hinzii 1G2
log_2022-07-31_09-49-34_multiple_taxa.log: 2022-07-31 09:50:39,071 - QWF51061.1	Bacteria	Bordetella hinzii 4,Bordetella hinzii 1G2
log_2022-07-31_09-49-34_multiple_taxa.log: 2022-07-31 09:50:39,071 - QWF51825.1	Bacteria	Bordetella hinzii 4,Bordetella hinzii 1G2
log_2022-07-31_09-49-34_multiple_taxa.log: 2022-07-31 09:50:39,071 - QWF50971.1	Bacteria	Bordetella hinzii 4,Bordetella hinzii 1G2
log_2022-07-31_09-49-34_multiple_taxa.log: 2022-07-31 09:50:39,303 - QQL47537.1	Bacteria	Streptococcus mutans S27-3,Streptococcus mutans 27-3
log_2022-07-31_09-49-34_multiple_taxa.log: 2022-07-31 09:50:39,304 - QQL48012.1	Bacteria	Streptococcus mutans S27-3,Streptococcus mutans 27-3
log_2022-07-31_09-49-34_multiple_taxa.log: 2022-07-31 09:50:39,304 - QQL48007.1	Bacteria	Streptococcus mutans S27-3,Streptococcus mutans 27-3
log_2022-07-31_09-49-34_multiple_taxa.log: 2022-07-31 09:50:39,304 - QQL48008.1	Bacteria	Streptococcus mutans S27-3,Streptococcus mutans 27-3
log_2022-07-31_09-49-34_multiple_taxa.log: 2022-07-31 09:50:39,304 - QQL46851.1	Bacteria	Streptococcus mutans S27-3,Streptococcus mutans 27-3
log_2022-07-31_09-49-34_multiple_taxa.log: 2022-07-31 09:50:39,304 - QQL48015.1	Bacteria	Streptococcus mutans S27-3,Streptococcus mutans 27-3
log_2022-07-31_09-49-34_multiple_taxa.log: 2022-07-31 09:50:39,352 - QWF51975.1	Bacteria	Bordetella hinzii 4,Bordetella hinzii 1G2
log_2022-07-31_09-49-34_multiple_taxa.log: 2022-07-31 09:50:39,352 - QWF52021.1	Bacteria	Bordetella hinzii 4,Bordetella hinzii 1G2
log_2022-07-31_09-49-34_multiple_taxa.log: 2022-07-31 09:50:39,353 - QWF50850.1	Bacteria	Bordetella hinzii 4,Bordetella hinzii 1G2
log_2022-07-31_09-49-34_multiple_taxa.log: 2022-07-31 09:50:39,410 - QQL47142.1	Bacteria	Streptococcus mutans S27-3,Streptococcus mutans 27-3
log_2022-07-31_09-49-34_multiple_taxa.log: 2022-07-31 09:50:39,411 - QQL47105.1	Bacteria	Streptococcus mutans S27-3,Streptococcus mutans 27-3
log_2022-07-31_09-49-34_multiple_taxa.log: 2022-07-31 09:50:39,411 - QQL46579.1	Bacteria	Streptococcus mutans S27-3,Streptococcus mutans 27-3
log_2022-07-31_09-49-34_multiple_taxa.log: 2022-07-31 09:50:39,430 - QWF52160.1	Bacteria	Bordetella hinzii 4,Bordetella hinzii 1G2
log_2022-07-31_09-49-34_multiple_taxa.log: 2022-07-31 09:50:39,499 - QPB75703.1	Bacteria	Ruminococcus albus,uncultured bacterium
log_2022-07-31_09-49-34_multiple_taxa.log: 2022-07-31 09:50:39,530 - QQL46448.1	Bacteria	Streptococcus mutans S27-3,Streptococcus mutans 27-3
log_2022-07-31_09-49-34_multiple_taxa.log: 2022-07-31 09:50:39,562 - AJD08621.1	Bacteria	Geobacillus thermodenitrificans AK53,Geobacillus thermodenitrificans C5
log_2022-07-31_09-49-34_multiple_taxa.log: 2022-07-31 09:50:39,582 - QQL48127.1	Bacteria	Streptococcus mutans S27-3,Streptococcus mutans 27-3
log_2022-07-31_09-49-34_multiple_taxa.log: 2022-07-31 09:50:39,582 - QQL48112.1	Bacteria	Streptococcus mutans S27-3,Streptococcus mutans 27-3
log_2022-07-31_09-49-34_multiple_taxa.log: 2022-07-31 09:50:39,594 - CAD1791154.1	Bacteria	Xanthomonas sp. CPBF 367,Xanthomonas euroxanthea
log_2022-07-31_09-49-34_multiple_taxa.log: 2022-07-31 09:50:39,594 - CAD1797384.1	Bacteria	Xanthomonas sp. CPBF 367,Xanthomonas euroxanthea
log_2022-07-31_09-49-34_multiple_taxa.log: 2022-07-31 09:50:39,622 - QWF50651.1	Bacteria	Bordetella hinzii 4,Bordetella hinzii 1G2
