## Additional Files for "cazy_webscraper: local compilation and interrogation of comprehensive CAZyme datasets": additional_file_22.csv

Kingdom	Phylum	Class	Order	Family	Genus	Num_of_CAZymes
Archaea	Thaumarchaeota					1050
Archaea	Crenarchaeota	Thermoprotei	Sulfolobales	Sulfolobaceae	Acidianus	267
Archaea	Crenarchaeota	Thermoprotei	Acidilobales	Acidilobaceae	Acidilobus	84
Archaea	Candidatus Thermoplasmatota				Aciduliprofundum	20
Archaea	Crenarchaeota	Thermoprotei	Desulfurococcales	Desulfurococcaceae	Aeropyrum	21
Archaea	Euryarchaeota	Archaeoglobi	Archaeoglobales	Archaeoglobaceae	Archaeoglobus	101
Archaea	Crenarchaeota	Thermoprotei	Acidilobales	Caldisphaeraceae	Caldisphaera	34
Archaea	Crenarchaeota	Thermoprotei	Thermoproteales	Thermoproteaceae	Caldivirga	73
Archaea	Thaumarchaeota				Candidatus Caldarchaeum	22
Archaea	Candidatus Micrarchaeota		Candidatus Fermentimicrarchaeales	Candidatus Fermentimicrarchaeaceae	Candidatus Fermentimicrarchaeum	30
Archaea	Candidatus Korarchaeota				Candidatus Korarchaeum	17
Archaea	Candidatus Micrarchaeota				Candidatus Mancarchaeum	16
Archaea	Candidatus Thermoplasmatota	Thermoplasmata	Methanomassiliicoccales	Candidatus Methanomethylophilaceae	Candidatus Methanomethylophilus	19
Archaea	Candidatus Thermoplasmatota	Thermoplasmata	Methanomassiliicoccales	Methanomassiliicoccaceae	Candidatus Methanoplasma	5
Archaea	Candidatus Micrarchaeota	Candidatus Micrarchaeia	Candidatus Micrarchaeales	Candidatus Micrarchaeaceae	Candidatus Micrarchaeum	21
Archaea	Candidatus Nanohaloarchaeota	Candidatus Nanohalobia	Candidatus Nanohalobiales	Candidatus Nanohalobiaceae	Candidatus Nanohalobium	16
Archaea	Nanoarchaeota	Candidatus Nanoarchaeia	Nanoarchaeales	Nanopusillaceae	Candidatus Nanopusillus	11
Archaea	Thaumarchaeota	Nitrososphaeria	Candidatus Nitrosocaldales	Candidatus Nitrosocaldaceae	Candidatus Nitrosocaldus	15
Archaea	Thaumarchaeota	Nitrososphaeria	Nitrososphaerales	Nitrososphaeraceae	Candidatus Nitrosocosmicus	66
Archaea	Thaumarchaeota		Nitrosopumilales	Nitrosopumilaceae	Candidatus Nitrosomarinus	10
Archaea	Thaumarchaeota				Candidatus Nitrosopelagicus	14
Archaea	Thaumarchaeota				Candidatus Nitrosotalea	34
Archaea	Thaumarchaeota				Candidatus Nitrosotenuis	22
Archaea	Candidatus Lokiarchaeota				Candidatus Prometheoarchaeum	37
Archaea	Candidatus Thermoplasmatota	Candidatus Poseidoniia	Candidatus Poseidoniales	Candidatus Thalassarchaeaceae	Candidatus Thalassarchaeum	29
Archaea	Thaumarchaeota	Conexivisphaeria	Conexivisphaerales	Conexivisphaeraceae	Conexivisphaera	17
Archaea	Candidatus Thermoplasmatota	Thermoplasmata	Thermoplasmatales	Cuniculiplasmataceae	Cuniculiplasma	95
Archaea	Crenarchaeota	Thermoprotei	Desulfurococcales	Desulfurococcaceae	Desulfurococcus	82
Archaea	Euryarchaeota	Archaeoglobi	Archaeoglobales	Archaeoglobaceae	Ferroglobus	12
Archaea	Candidatus Thermoplasmatota	Thermoplasmata	Thermoplasmatales	Ferroplasmaceae	Ferroplasma	75
Archaea	Crenarchaeota	Thermoprotei	Fervidicoccales	Fervidicoccaceae	Fervidicoccus	18
Archaea	Euryarchaeota	Archaeoglobi	Archaeoglobales	Archaeoglobaceae	Geoglobus	25
Archaea	Euryarchaeota	Halobacteria	Halobacteriales	Halobacteriaceae	Haladaptatus	1
Archaea	Euryarchaeota	Halobacteria	Haloferacales	Halorubraceae	Halalkaliarchaeum	30
Archaea	Euryarchaeota	Halobacteria	Halobacteriales	Halobacteriaceae	Halalkalicoccus	40
Archaea	Euryarchaeota	Halobacteria	Halobacteriales	Halobacteriaceae	Halanaeroarchaeum	40
Archaea	Euryarchaeota	Halobacteria	Halobacteriales	Haloarculaceae	Halapricum	293
Archaea	Euryarchaeota	Halobacteria	Halobacteriales	Halobacteriaceae	Halarchaeum	52
Archaea	Euryarchaeota	Halobacteria	Halobacteriales	Haloarculaceae	Haloarcula	465
Archaea	Euryarchaeota	Halobacteria	Halobacteriales	Halobacteriaceae	Halobacterium	158
Archaea	Euryarchaeota	Halobacteria	Haloferacales	Halorubraceae	Halobaculum	199
Archaea	Euryarchaeota	Halobacteria	Haloferacales	Haloferacaceae	Halobellus	49
Archaea	Euryarchaeota	Halobacteria	Natrialbales	Natrialbaceae	Halobiforma	32
Archaea	Euryarchaeota	Halobacteria	Halobacteriales	Haloarculaceae	Halococcoides	94
Archaea	Euryarchaeota	Halobacteria	Halobacteriales	Halobacteriaceae	Halodesulfurarchaeum	33
Archaea	Euryarchaeota	Halobacteria	Haloferacales	Haloferacaceae	Haloferax	319
Archaea	Euryarchaeota	Halobacteria	Haloferacales	Haloferacaceae	Halogeometricum	107
Archaea	Euryarchaeota	Halobacteria	Haloferacales	Halorubraceae	Halohasta	33
Archaea	Euryarchaeota	Halobacteria	Haloferacales	Halorubraceae	Halolamina	25
Archaea	Euryarchaeota	Halobacteria	Halobacteriales	Haloarculaceae	Halomicrobium	214
Archaea	Euryarchaeota	Halobacteria	Natrialbales	Natrialbaceae	Halopiger	81
Archaea	Euryarchaeota	Halobacteria	Haloferacales	Haloferacaceae	Haloplanus	96
Archaea	Euryarchaeota	Halobacteria	Haloferacales	Haloferacaceae	Haloprofundus	54
Archaea	Euryarchaeota	Halobacteria	Haloferacales	Haloferacaceae	Haloquadratum	54
Archaea	Euryarchaeota	Halobacteria	Halobacteriales	Haloarculaceae	Halorhabdus	205
Archaea	Euryarchaeota	Halobacteria	Halobacteriales	Haloarculaceae	Halorientalis	35
Archaea	Euryarchaeota	Halobacteria	Haloferacales	Halorubraceae	Halorubrum	261
Archaea	Euryarchaeota	Halobacteria	Halobacteriales	Haloarculaceae	Halosimplex	278
Archaea	Euryarchaeota	Halobacteria	Natrialbales	Natrialbaceae	Halostagnicola	66
Archaea	Euryarchaeota	Halobacteria	Natrialbales	Natrialbaceae	Haloterrigena	318
Archaea	Euryarchaeota	Halobacteria	Natrialbales	Natrialbaceae	Halovivax	32
Archaea	Crenarchaeota	Thermoprotei	Desulfurococcales	Pyrodictiaceae	Hyperthermus	8
Archaea	Crenarchaeota	Thermoprotei	Desulfurococcales	Desulfurococcaceae	Ignicoccus	18
Archaea	Crenarchaeota	Thermoprotei	Desulfurococcales	Desulfurococcaceae	Ignisphaera	44
Archaea	Crenarchaeota	Thermoprotei	Thermofilales	Thermofilaceae	Infirmifilum	58
Archaea	Crenarchaeota	Thermoprotei	Sulfolobales	Sulfolobaceae	Metallosphaera	316
Archaea	Euryarchaeota	Methanobacteria	Methanobacteriales	Methanobacteriaceae	Methanobacterium	497
Archaea	Euryarchaeota	Methanobacteria	Methanobacteriales	Methanobacteriaceae	Methanobrevibacter	231
Archaea	Euryarchaeota	Methanococci	Methanococcales	Methanocaldococcaceae	Methanocaldococcus	132
Archaea	Euryarchaeota	Methanomicrobia	Methanocellales	Methanocellaceae	Methanocella	156
Archaea	Euryarchaeota	Methanomicrobia	Methanosarcinales	Methanosarcinaceae	Methanococcoides	48
Archaea	Euryarchaeota	Methanococci	Methanococcales	Methanococcaceae	Methanococcus	134
Archaea	Euryarchaeota	Methanomicrobia	Methanomicrobiales	Methanocorpusculaceae	Methanocorpusculum	12
Archaea	Euryarchaeota	Methanomicrobia	Methanomicrobiales	Methanomicrobiaceae	Methanoculleus	240
Archaea	Euryarchaeota	Methanococci	Methanococcales		Methanofervidicoccus	16
Archaea	Euryarchaeota	Methanomicrobia	Methanomicrobiales	Methanomicrobiaceae	Methanofollis	61
Archaea	Euryarchaeota	Methanomicrobia	Methanosarcinales	Methanosarcinaceae	Methanohalobium	24
Archaea	Euryarchaeota	Methanomicrobia	Methanosarcinales	Methanosarcinaceae	Methanohalophilus	44
Archaea	Euryarchaeota	Methanomicrobia	Methanomicrobiales	Methanomicrobiaceae	Methanolacinia	20
Archaea	Euryarchaeota	Methanomicrobia	Methanosarcinales	Methanosarcinaceae	Methanolobus	66
Archaea	Candidatus Thermoplasmatota	Thermoplasmata	Methanomassiliicoccales	Methanomassiliicoccaceae	Methanomassiliicoccus	15
Archaea	Euryarchaeota	Methanomicrobia	Methanosarcinales	Methanosarcinaceae	Methanomethylovorans	33
Archaea	Euryarchaeota	Methanopyri	Methanopyrales	Methanopyraceae	Methanopyrus	11
Archaea	Euryarchaeota	Methanomicrobia	Methanomicrobiales	Methanoregulaceae	Methanoregula	42
Archaea	Euryarchaeota	Methanomicrobia	Methanosarcinales	Methanosarcinaceae	Methanosalsum	17
Archaea	Euryarchaeota	Methanomicrobia	Methanosarcinales	Methanosarcinaceae	Methanosarcina	1780
Archaea	Euryarchaeota	Methanobacteria	Methanobacteriales	Methanobacteriaceae	Methanosphaera	74
Archaea	Euryarchaeota	Methanomicrobia	Methanomicrobiales	Methanoregulaceae	Methanosphaerula	70
Archaea	Euryarchaeota	Methanomicrobia	Methanomicrobiales	Methanospirillaceae	Methanospirillum	123
Archaea	Euryarchaeota	Methanobacteria	Methanobacteriales	Methanobacteriaceae	Methanothermobacter	224
Archaea	Euryarchaeota	Methanococci	Methanococcales	Methanococcaceae	Methanothermococcus	21
Archaea	Euryarchaeota	Methanobacteria	Methanobacteriales	Methanothermaceae	Methanothermus	23
Archaea	Euryarchaeota	Methanomicrobia	Methanotrichales	Methanotrichaceae	Methanothrix	94
Archaea	Euryarchaeota	Methanococci	Methanococcales	Methanocaldococcaceae	Methanotorris	24
Archaea	Nanoarchaeota	Candidatus Nanoarchaeia	Nanoarchaeales	Nanoarchaeaceae	Nanoarchaeum	3
Archaea	Euryarchaeota	Halobacteria	Halobacteriales	Halobacteriaceae	Natranaeroarchaeum	40
Archaea	Euryarchaeota	Halobacteria	Natrialbales	Natrialbaceae	Natrarchaeobaculum	64
Archaea	Euryarchaeota	Halobacteria	Natrialbales	Natrialbaceae	Natrialba	27
Archaea	Euryarchaeota	Halobacteria	Natrialbales	Natrialbaceae	Natrinema	248
Archaea	Euryarchaeota	Halobacteria	Natrialbales	Natrialbaceae	Natronobacterium	17
Archaea	Euryarchaeota	Halobacteria	Natrialbales	Natrialbaceae	Natronococcus	50
Archaea	Euryarchaeota	Halobacteria	Halobacteriales	Haloarculaceae	Natronomonas	100
Archaea	Euryarchaeota	Halobacteria	Natrialbales	Natrialbaceae	Natronorubrum	79
Archaea	Thaumarchaeota		Nitrosopumilales	Nitrosopumilaceae	Nitrosarchaeum	14
Archaea	Thaumarchaeota		Nitrosopumilales	Nitrosopumilaceae	Nitrosopumilus	146
Archaea	Thaumarchaeota	Nitrososphaeria	Nitrososphaerales	Nitrososphaeraceae	Nitrososphaera	77
Archaea	Euryarchaeota	Thermococci	Thermococcales	Thermococcaceae	Palaeococcus	41
Archaea	Candidatus Thermoplasmatota	Thermoplasmata	Thermoplasmatales	Picrophilaceae	Picrophilus	41
Archaea	Crenarchaeota	Thermoprotei	Thermoproteales	Thermoproteaceae	Pyrobaculum	240
Archaea	Euryarchaeota	Thermococci	Thermococcales	Thermococcaceae	Pyrococcus	411
Archaea	Crenarchaeota	Thermoprotei	Desulfurococcales	Pyrodictiaceae	Pyrodictium	8
Archaea	Crenarchaeota	Thermoprotei	Desulfurococcales	Pyrodictiaceae	Pyrolobus	6
Archaea	Crenarchaeota	Thermoprotei	Sulfolobales	Sulfolobaceae	Saccharolobus	924
Archaea	Euryarchaeota	Halobacteria	Halobacteriales	Halobacteriaceae	Salarchaeum	24
Archaea	Euryarchaeota	Halobacteria	Natrialbales	Natrialbaceae	Salinarchaeum	58
Archaea	Euryarchaeota	Halobacteria	Haloferacales	Halorubraceae	Salinigranum	61
Archaea	Crenarchaeota	Thermoprotei	Desulfurococcales	Desulfurococcaceae	Staphylothermus	57
Archaea	Crenarchaeota	Thermoprotei	Sulfolobales	Sulfolobaceae	Stygiolobus	122
Archaea	Crenarchaeota	Thermoprotei	Sulfolobales	Sulfolobaceae	Sulfodiicoccus	45
Archaea	Crenarchaeota	Thermoprotei	Sulfolobales	Sulfolobaceae	Sulfolobus	1080
Archaea	Crenarchaeota	Thermoprotei	Sulfolobales	Sulfolobaceae	Sulfuracidifex	123
Archaea	Crenarchaeota	Thermoprotei	Sulfolobales	Sulfolobaceae	Sulfurisphaera	107
Archaea	Euryarchaeota	Thermococci	Thermococcales	Thermococcaceae	Thermococcus	1244
Archaea	Crenarchaeota	Thermoprotei	Thermofilales	Thermofilaceae	Thermofilum	99
Archaea	Crenarchaeota	Thermoprotei	Desulfurococcales	Desulfurococcaceae	Thermogladius	30
Archaea	Candidatus Thermoplasmatota	Thermoplasmata	Thermoplasmatales	Thermoplasmataceae	Thermoplasma	70
Archaea	Crenarchaeota	Thermoprotei	Thermoproteales	Thermoproteaceae	Thermoproteus	87
Archaea	Crenarchaeota	Thermoprotei	Desulfurococcales	Desulfurococcaceae	Thermosphaera	62
Archaea	Crenarchaeota	Thermoprotei	Thermoproteales	Thermoproteaceae	Vulcanisaeta	94
